# Interactome mapping reveals a role for LRP10 in autophagy and NDFIP1-mediated α-synuclein secretion

**DOI:** 10.1101/2023.11.28.569009

**Authors:** Ana Carreras Mascaro, Federico Ferraro, Valerie Boumeester, Guido Breedveld, Dick H.W. Dekkers, Leonie J.M. Vergouw, Frank Jan de Jong, Jeroen A. A. Demmers, Vincenzo Bonifati, Wim Mandemakers

## Abstract

Variants in the *LRP10* gene have been found in a spectrum of neurodegenerative disorders, including Lewy body diseases (LBDs). In brains of LBD patients, LRP10 is found in neuronal α-synuclein-containing Lewy bodies, astrocytes, and vasculature, but not in inclusion-free neurons. Furthermore, recent work suggests that LRP10 is involved in α-synuclein processing and transmission, which is disrupted by the LBD-associated *LRP10*:c.1424+5G>A variant (LRP10-Splice). In spite of the cumulating genetic and functional evidence for a role of LRP10 in neurodegenerative disorders, our knowledge about the biological processes in which LRP10 is involved is incomplete. In this work, we provide a list of LRP10 interactors identified via LRP10 co-immunoprecipitation and mass spectrometry in LRP10-overexpressing cells and induced pluripotent stem cells (iPSC)-derived astrocytes. In addition to interactors and biological processes previously associated with LRP10, we identified novel interactors and pathways that may provide new insights into LRP10 function. Based on these findings, we focused on the involvement of LRP10 in the autophagy and unconventional secretion pathways via its interaction with the autophagy receptor SQSTM1/p62 and the ubiquitin-proteasome adaptor protein NDFIP1, respectively. We demonstrate that changes in LRP10 levels, either via knock-out or overexpression, affect p62 levels and autophagy in HuTu-80 cells and iPSC-derived astrocytes. Furthermore, we found that both LRP10 and NDFIP1 stimulate α-synuclein secretion and synergistically affect intracellular α-synuclein levels. Next, we studied the LRP10 interactome and related biological processes in iPSC-derived astrocytes carrying the LRP10-Splice variant. Although various interactors and biological processes were shared between wild-type LRP10 (LRP10-WT) and LRP10-Splice, others were only found in either LRP10-WT or LRP10-Splice. Interestingly, we found that LRP10-Splice responded differently to autophagy-modulating drugs in comparison to LRP10-WT. Furthermore, we show that LRP10-Splice interferes with the LRP10-WT:NDFIP1 interaction and NDFIP1-mediated α-synuclein secretion. Finally, we investigated the interactome of a secreted LRP10 species only found in conditioned media from LRP10-Splice carrier cells, and identify biological processes that might be impacted by the secreted LRP10-Splice specific protein. In summary, this study enhances our understanding of LRP10 biology, describes LRP10 functions in autophagy and NDFIP1-mediated α-synuclein secretion, and reveals potentially interesting differences between LRP10-WT and LRP10-Splice carrier cells that might be relevant to better understand the role of LRP10 in LBDs pathogenesis.
