## SupplementaryTable_2_Overview_hits for "Interactome mapping reveals a role for LRP10 in autophagy and NDFIP1-mediated α-synuclein secretion"

### Sheet: HEK293T WCE
Supplementary Table 1A - List of proteins identified in whole cell extracts from LRP10-OE HEK293T cells
Experimental setup	Number of proteins	Proteins
Identified in both whole cell extracts from LRP10-OE HEK293T Co-IP/MS experiments	172	ABCD3 ACSL3 AGK ALDOA ALG1 AP3B1 ARL1 ATAD1 ATAD3A ATP1A1 ATP2A2 ATP5B ATP5F1 ATP5J2 BAG2 C3orf58 CAND1 CAND2 CCT2 CCT3 CCT5 CCT6A CHEK1 CISD3 COMT COPA COPG1 CSE1L CWC22 DCAKD DDX20 DDX3X DDX5 DGKE DHCR24 DNAJA1 DNAJA2 DNAJB11 DNAJB12 DPM1 DSP DYNC1H1 EEF1G EEF2 EGFL7 EIF2B3 EIF2B4 EIF2B5 EIF4A1 EIF4A3 EIF4B EPRS ESYT2 EXOC4 FAF2 FAR1 FARSA FBXO11 GARS GJA1 HACD3 HADHA HEATR1 HEATR3 HECW2 HIGD1A…
Identified in one of the two whole cell extracts from from LRP10-OE HEK293T Co-IP/MS experiments	411	ACIN1 ACLY ACTA1 ACTB ADSL AFG3L2 AGPAT1 AGPAT3 AIFM1 AIMP1 ALDH3A2 ALG5 ANAPC10 ANAPC7 AP3B2 AP3D1 AP3M1 APP ARF1 ARF4 ARL8B ATIC ATP1B3 ATP5L ATXN2 AUP1 BCLAF1 BET1 C1QBP CA2 CAD CANX CASC3 CCDC47 CCT4 CCT8 CDC42 CDK1 CEPT1 CFL1 CHERP CISD2 CKAP4 CKAP5 CLGN CLTC CNP COPB1 CRNKL1 CS CSNK1E CTPS1 CUL1 CYP51A1 CYR61 DARS DDX1 DDX17 DDX39B DDX56 DHRS7 DHRS7B DHX36 DNAJA3 DNAJB14 DNAJC10 DNAJC16 DNA…

### Sheet: Astrocytes WCE - CTRL vs Splice
Supplementary Table 1B - List of proteins identified in the whole cell extracts from LRP10-WT and LRP10-Splice astrocytes
Experimental setup	Number of proteins	Proteins
Identified in both whole cell extracts from LRP10-WT and LRP10-Splice astrocytes Co-IP/MS experiments	80	ACTN4 ANXA2 ATP5C1 C11orf98 CAPZA1 CAPZB CDC42BPB CHMP5 CNN3 CNP COPA CORO2B CSRP2 DBN1 DOCK1 DPM1 DPYSL2 DPYSL3 FHL1 FIP1L1 FLNB FN1 GJA1 H1FX HIST2H2BF HNRNPF HNRNPU IGKV3OR2-268 KTN1 LAMB4 LRP10 LRP12 MAP1B MYL1 MYL12A MYO1C MYO6 NEXN PBXIP1 PCDHGB6 PLXNB2 PTK7 PTRF RABL6 RBBP6 RPL10A RPL13A RPL14 RPL15 RPL19 RPL27 RPL31 RPL35A RPL37A RPL7 RPL7A RPL8 RPLP1 RPLP2 SART1 SCAF4 SLC16A1 SLC25A1 SLC…
Identified only in whole cell extracts from LRP10-WT astrocytes Co-IP/MS experiments	100	ABCF2 ABLIM1 ADD3 AHNAK ANTXR1 AQP4 ARF3 ARL8B ATP1A1 ATP2A2 ATP2B1 B2M BTBD11 CAMK2D CAMK2G CAND1 CANX CAPN5 CCDC55 CLU COLEC12 COX7A2 CPD CSTB CTNNA2 DDR1 DOCK7 DST DYNC1H1 EPB41L3 ERLIN2 ESYT2 GLIPR2 GLT8D1 GNAI2 HACD3 HIST1H1B HLA-Cw HRH1 IFITM3 IPO5 IPO7 IPO9 ITCH ITGB4 ITM2B ITPKB KIAA1211 KIDINS220 KPNB1 LIMCH1 LRCH3 LRRN2 MAPK1 MARCKSL1 MGST1 MLC1 MYLK MYO1D MYO1E NDFIP1 NOTCH1 OSMR PCBP1…
Identified only in whole cell extracts from LRP10-Splice astrocytes Co-IP/MS experiments	31	AQP1 CALML5 CDK13 COL8A1 CRIM1 CSRP1 CSTA CTGF CTSD DDR2 DSC1 DYSF EIF5B EPHA2 FLII FXR1 H2AFV H2AFY HMGN3 HMGN4 IGFBP3 IGFBP5 JUP LGALS7 LMOD1 MAP1A PALB2 RPLP0 RRBP1 SHPRH TAGLN

### Sheet: LPR10Splice Astro WCE vs Media
Supplementary Table 1C - List of proteins identified in the whole cell extracts and conditioned media from LRP10-Splice astrocytes
Experimental setup	Number of proteins	Proteins
Identified in both whole cell extracts and conditioned media from LRP10-Splice astrocytes	6	ANXA2 IGFBP3 CTSD LRP10 TGM2 H2AFV
Identified only in conditioned media from LRP10-Splice astrocytes	68	AEBP1 ATP6AP2 BGN BMP1 C1QL1 CCDC80 CCT2 CCT5 CCT6A CCT7 CHI3L1 COL11A1 COL12A1 COL14A1 COL18A1 COL22A1 COL5A1 COL5A2 COL6A2 EMILIN1 ENO1 FBLN2 FBN1 FNDC1 GAS6 GPC1 GREM1 H3F3B HIST1H2BL HIST1H4A HSPA1A HSPA8 HSPB1 HSPD1 IGHV1-3 KCNH7 LAMA4 LAMB1 LAMC1 LGALS1 LGALS3BP LOXL2 LOXL3 MATN2 MMP2 MRC2 MYH9 NID1 NTN1 PGK1 PLAU PLK5 PRPF38B PRSS23 PXDN RFXANK SERPINE2 SERPINH1 SFRP1 SFRP2 SPON1 SRPX2 SYN…
Identified only in whole cell extracts from LRP10-Splice astrocytes	105	ACTN4 AQP1 ATP5C1 C11orf98 CALML5 CAPZA1 CAPZB CDC42BPB CDK13 CHMP5 CNN3 CNP COL8A1 COPA CORO2B CRIM1 CSRP1 CSRP2 CSTA CTGF DBN1 DDR2 DOCK1 DPM1 DPYSL2 DPYSL3 DSC1 DYSF EIF5B EPHA2 FHL1 FIP1L1 FLII FLNB FN1 FXR1 GJA1 H1FX H2AFY HIST2H2BF HMGN3 HMGN4 HNRNPF HNRNPU IGFBP5 IGKV3OR2-268 JUP KTN1 LAMB4 LGALS7 LMOD1 LRP12 MAP1A MAP1B MYL1 MYL12A MYO1C MYO6 NEXN PALB2 PBXIP1 PCDHGB6 PLXNB2 PTK7 PTRF RAB…

### Sheet: HEK vs CTRL astro
Supplementary Table 1D- List of proteins identified in the whole cell extracts from LRP10-WT astrocytes and HEK-293T cells
Experimental setup	Number of proteins	Proteins
Identified in both whole cell extracts from LRP10-WT astrocytes and LRP10-OE HEK293T Co-IP/MS experiments	49	ABCF2 ARL8B ATP1A1 ATP2A2 CAND1 CANX CNP COPA DPM1 DYNC1H1 ESYT2 GJA1 HACD3 HNRNPF HNRNPU IPO5 IPO7 IPO9 ITCH ITM2B KIDINS220 KPNB1 LRP10 MARCKSL1 NDFIP1 PRKDC RPL10A RPL14 RPL15 RPL7A RPL8 RPN1 RPN2 RTCB SLC16A1 SLC25A1 SLC25A11 SLC25A4 SLC39A7 SRSF3 TECR TMED10 TMEM59 TUFM UQCRC2 USMG5 VAPA WWP2 YWHAQ
Identified only in whole cell extracts from LRP10-OE HEK293T Co-IP/MS experiments	534	ABCD3 ABCE1 ACADM ACIN1 ACLY ACSL3 ACTA1 ACTB ADRM1 ADSL AFG3L2 AGK AGPAT1 AGPAT3 AIFM1 AIMP1 AIMP2 ALDH3A2 ALDOA ALG1 ALG5 ANAPC10 ANAPC7 AP3B1 AP3B2 AP3D1 AP3M1 APP APRT ARF1 ARF4 ARL1 ASPH ATAD1 ATAD3A ATIC ATP1B3 ATP5B ATP5F1 ATP5J2 ATP5L ATP5O ATXN2 AUP1 AURKB B3GAT3 BAG2 BCLAF1 BET1 BZW1 C1QBP C3orf58 CA2 CAD CAND2 CASC3 CBS CCDC47 CCT2 CCT3 CCT4 CCT5 CCT6A CCT7 CCT8 CDC2 CDC42 CDC42EP1 CDK…
Identified only in whole cell extracts from LRP10-WT astrocytes Co-IP/MS experiments	131	ABLIM1 ACTN4 ADD3 AHNAK ANTXR1 ANXA2 AQP4 ARF3 ATP2B1 ATP5C1 B2M BTBD11 C11orf98 CAMK2D CAMK2G CAPN5 CAPZA1 CAPZB CCDC55 CDC42BPB CHMP5 CLU CNN3 COLEC12 CORO2B COX7A2 CPD CSRP2 CSTB CTNNA2 DBN1 DDR1 DOCK1 DOCK7 DPYSL2 DPYSL3 DST EPB41L3 ERLIN2 FHL1 FIP1L1 FLNB FN1 GLIPR2 GLT8D1 GNAI2 H1FX HIST1H1B HIST2H2BF HLA-Cw HRH1 IFITM3 IGKV3OR2-268 ITGB4 ITPKB KIAA1211 KTN1 LAMB4 LIMCH1 LRCH3 LRP12 LRRN2 M…
