## SupplementaryTable_4_Astro-WT_GOBP for "Interactome mapping reveals a role for LRP10 in autophagy and NDFIP1-mediated α-synuclein secretion"

### Sheet: Sheet 1
Term ID	Term description	Proteomics hits in the term	Proteomics hits count	Proteomics hits in term	pvalue	Adjusted pvalue	Summarised term ID	Summarised term description
GO:0000470	maturation of LSU-rRNA	PES1/RPL7A/RPL10A/RPL7	4	4/163	9.28312e-05	0.00545773	GO:0002181	cytoplasmic translation
GO:0006364	rRNA processing	PES1/SART1/TSR1/PRKDC/RPL14/RPL7A/RPL35A/RPL27/RPL10A/RPL7	10	10/163	3.0622e-05	0.00215061	GO:0002181	cytoplasmic translation
GO:0016072	rRNA metabolic process	PES1/SART1/TSR1/PRKDC/RPL14/RPL7A/RPL35A/RPL27/RPL10A/RPL7	10	10/163	0.000114109	0.00643526	GO:0002181	cytoplasmic translation
GO:0002181	cytoplasmic translation	RPL31/RPL37A/HNRNPU/RPLP2/RPL15/RPL14/RPL7A/RPL13A/RPL8/RPL35A/RPL27/RPLP1/RPL10A/RPL7/RPL19	15	15/163	9.42758e-12	2.58221e-08	GO:0002181	cytoplasmic translation
GO:0018196	peptidyl-asparagine modification	RPN1/DPM1/RPN2	3	3/163	0.00125929	0.0459892	GO:0002181	cytoplasmic translation
GO:0018279	protein N-linked glycosylation via asparagine	RPN1/DPM1/RPN2	3	3/163	0.0011152	0.0437113	GO:0002181	cytoplasmic translation
GO:0034470	ncRNA processing	PES1/SNIP1/SART1/TSR1/SRSF3/PRKDC/RTCB/RPL14/RPL7A/RPL35A/RPL27/RPL10A/RPL7	13	13/163	0.000115125	0.00643526	GO:0002181	cytoplasmic translation
GO:0002026	regulation of the force of heart contraction	ATP1A1/ATP2A2/CAMK2D	3	3/163	0.00141458	0.0490448	GO:0003012	muscle system process
GO:0086064	cell communication by electrical coupling involved in cardiac conduction	ATP1A1/GJA1/CAMK2D	3	3/163	0.00125929	0.0459892	GO:0003012	muscle system process
GO:0003012	muscle system process	ATP1A1/SMTN/NOTCH1/ATP2A2/ATP2B1/GJA1/MYLK/TMOD1/CAMK2G/CAMK2D/TMOD2/MYL1/TMOD3	13	13/163	0.000163906	0.00880274	GO:0003012	muscle system process
GO:0006936	muscle contraction	ATP1A1/SMTN/ATP2A2/ATP2B1/GJA1/MYLK/TMOD1/CAMK2D/TMOD2/MYL1/TMOD3	11	11/163	0.000240498	0.0124288	GO:0003012	muscle system process
GO:0044000	movement in host	CHMP5/WWP2/XPR1/VAPA/ARL8B/ITCH/IFITM3	7	7/163	0.00106499	0.0435374	GO:0019058	viral life cycle
GO:0016032	viral process	CHMP5/NOTCH1/WWP2/XPR1/PCBP1/VAPA/ARL8B/ITCH/CANX/HACD3/IFITM3	11	11/163	0.00109076	0.0437113	GO:0019058	viral life cycle
GO:0019058	viral life cycle	CHMP5/NOTCH1/WWP2/XPR1/PCBP1/VAPA/ARL8B/ITCH/HACD3/IFITM3	10	10/163	0.0004606	0.0210264	GO:0019058	viral life cycle
GO:0022604	regulation of cell morphogenesis	PRKDC/FN1/PTPRD/SPARC/PLXNB2/EPB41L3/ACTN4/DOCK1/MYL12A/CAPZB/DBN1	11	11/163	8.60098e-05	0.00523513	GO:0022604	regulation of cell morphogenesis
GO:0010720	positive regulation of cell development	PRKDC/FN1/MAP1B/PTPRD/NOTCH1/TGM2/PLXNB2/DOCK1/DBN1	9	9/163	0.00141126	0.0490448	GO:0022604	regulation of cell morphogenesis
GO:0055001	muscle cell development	NOTCH1/ATP2A2/TMOD1/ACTN4/HNRNPU/TMOD2/CSRP2/TMOD3	8	8/163	0.000256742	0.0130225	GO:0022604	regulation of cell morphogenesis
GO:0031589	cell-substrate adhesion	LIMCH1/FN1/ITGB4/NOTCH1/ANTXR1/DDR1/ACTN4/DOCK1/LAMB4/CORO2B	10	10/163	0.00139701	0.0490448	GO:0030048	actin filament-based movement
GO:0032970	regulation of actin filament-based process	LIMCH1/SVIL/ATP2A2/CTNNA2/ADD3/TMOD1/SPTAN1/CAMK2D/CORO2B/SPTBN1/TMOD2/CAPZA1/CAPZB/DBN1/TMOD3	15	15/163	2.45676e-06	0.000224302	GO:0030048	actin filament-based movement
GO:0010644	cell communication by electrical coupling	ATP1A1/GJA1/CAMK2D/DBN1	4	4/163	0.00015872	0.00869468	GO:0030048	actin filament-based movement
GO:0030048	actin filament-based movement	LIMCH1/ATP1A1/ATP2A2/GJA1/ACTN4/CAMK2D/MYO1D/MYO1E/MYO6/MYO1C/MYL1	11	11/163	2.30301e-08	4.20529e-06	GO:0030048	actin filament-based movement
GO:0070252	actin-mediated cell contraction	LIMCH1/ATP1A1/ATP2A2/GJA1/CAMK2D/MYL1	6	6/163	0.000283416	0.0138621	GO:0030048	actin filament-based movement
GO:0030050	vesicle transport along actin filament	ACTN4/MYO1D/MYO1E/MYO6/MYO1C	5	5/163	4.72781e-07	6.16642e-05	GO:0030050	vesicle transport along actin filament
GO:0010959	regulation of metal ion transport	AHNAK/ATP1A1/ATP2B1/WWP2/MYLK/FHL1/ACTN4/CAMK2G/CAMK2D/GNAI2/B2M	11	11/163	0.00113308	0.0437113	GO:0030050	vesicle transport along actin filament
GO:0099518	vesicle cytoskeletal trafficking	DYNC1H1/ACTN4/MYO1D/MYO1E/MYO6/MYO1C	6	6/163	3.37922e-05	0.00225748	GO:0030050	vesicle transport along actin filament
GO:0017158	regulation of calcium ion-dependent exocytosis	NOTCH1/ATP2A2/SYT11/GNAI2	4	4/163	0.000420828	0.0195364	GO:0030050	vesicle transport along actin filament
GO:0051656	establishment of organelle localization	CHMP5/DYNC1H1/KPNB1/MAP1B/DOCK7/GJA1/ACTN4/SYT11/HNRNPU/MYO1D/TMED10/MYO1E/MYO6/MYO1C	14	14/163	2.66693e-05	0.0019223	GO:0030050	vesicle transport along actin filament
GO:0017156	calcium-ion regulated exocytosis	NOTCH1/ATP2A2/ARL8B/SYT11/GNAI2	5	5/163	0.000262114	0.0130533	GO:0030050	vesicle transport along actin filament
GO:0099515	actin filament-based transport	ACTN4/MYO1D/MYO1E/MYO6/MYO1C	5	5/163	8.15905e-07	0.00010158	GO:0030050	vesicle transport along actin filament
GO:0030705	cytoskeleton-dependent intracellular transport	DYNC1H1/MAP1B/DST/ACTN4/ARL8B/HNRNPU/MYO1D/MYO1E/MYO6/MYO1C	10	10/163	1.33819e-05	0.00101814	GO:0030050	vesicle transport along actin filament
GO:0051650	establishment of vesicle localization	DYNC1H1/ACTN4/SYT11/MYO1D/TMED10/MYO1E/MYO6/MYO1C	8	8/163	0.000316288	0.0151985	GO:0030050	vesicle transport along actin filament
GO:0051648	vesicle localization	DYNC1H1/ACTN4/SYT11/MYO1D/TMED10/MYO1E/MYO6/MYO1C	8	8/163	0.00053195	0.0238854	GO:0030050	vesicle transport along actin filament
GO:0032469	endoplasmic reticulum calcium ion homeostasis	TGM2/ATP2A2/CAMK2D	3	3/163	0.00125929	0.0459892	GO:0032469	endoplasmic reticulum calcium ion homeostasis
GO:1901028	regulation of mitochondrial outer membrane permeabilization involved in apoptotic signaling pathway	SLC25A6/SLC25A4/SLC35F6	3	3/163	0.00125929	0.0459892	GO:0032535	regulation of cellular component size
GO:0032535	regulation of cellular component size	FN1/MAP1B/SVIL/ADD3/TMOD1/SPTAN1/DPYSL2/SPTBN1/AQP4/TMOD2/CAPZA1/CAPZB/DBN1/TMOD3	14	14/163	3.73591e-06	0.000330086	GO:0032535	regulation of cellular component size
GO:0035795	negative regulation of mitochondrial membrane permeability	SLC25A6/SLC25A4/SLC35F6	3	3/163	0.000644215	0.028008	GO:0032535	regulation of cellular component size
GO:1901029	negative regulation of mitochondrial outer membrane permeabilization involved in apoptotic signaling pathway	SLC25A6/SLC25A4/SLC35F6	3	3/163	0.00016895	0.0088991	GO:0032535	regulation of cellular component size
GO:1905709	negative regulation of membrane permeability	SLC25A6/SLC25A4/SLC35F6	3	3/163	0.000981983	0.0413793	GO:0032535	regulation of cellular component size
GO:0032984	protein-containing complex disassembly	SCAF4/CHMP5/MAP1B/SVIL/ATP2A2/ADD3/TMOD1/SPTAN1/SPTBN1/TMOD2/CAPZA1/CAPZB/TMOD3	13	13/163	1.85407e-07	2.67279e-05	GO:0043242	negative regulation of protein-containing complex disassembly
GO:0022411	cellular component disassembly	PBXIP1/SCAF4/CHMP5/MAP1B/SVIL/ATP2A2/SLC25A4/ADD3/DDR1/TMOD1/SPTAN1/SPTBN1/TMOD2/CAPZA1/CAPZB/TMOD3	16	16/163	4.55043e-06	0.000389489	GO:0043242	negative regulation of protein-containing complex disassembly
GO:0001778	plasma membrane repair	CHMP5/AHNAK/ARL8B/SYT11/ANXA2	5	5/163	5.36647e-06	0.000445417	GO:0043242	negative regulation of protein-containing complex disassembly
GO:0030041	actin filament polymerization	SVIL/ADD3/TMOD1/SPTAN1/SPTBN1/TMOD2/CAPZA1/CAPZB/DBN1/TMOD3	10	10/163	2.23938e-06	0.000211506	GO:0043242	negative regulation of protein-containing complex disassembly
GO:0007009	plasma membrane organization	CHMP5/AHNAK/COLEC12/ATP2A2/EPB41L3/ARL8B/SYT11/SPTBN1/CLU/ANXA2	10	10/163	1.80567e-06	0.000176633	GO:0043242	negative regulation of protein-containing complex disassembly
GO:0010927	cellular component assembly involved in morphogenesis	ITGB4/EPB41L3/TMOD1/TMOD2/CSRP2/TMOD3	6	6/163	0.000583021	0.0257564	GO:0043242	negative regulation of protein-containing complex disassembly
GO:0031333	negative regulation of protein-containing complex assembly	SVIL/ADD3/TMOD1/SPTAN1/RPL13A/SPTBN1/TMOD2/CLU/CAPZA1/CAPZB/TMOD3	11	11/163	5.60931e-08	9.03759e-06	GO:0043242	negative regulation of protein-containing complex disassembly
GO:0022613	ribonucleoprotein complex biogenesis	PES1/SNIP1/SART1/TSR1/PRKDC/RPL14/RPL7A/RPL13A/RPL35A/RPL27/RPL10A/RPL7	12	12/163	0.00111921	0.0437113	GO:0043242	negative regulation of protein-containing complex disassembly
GO:0032271	regulation of protein polymerization	MAP1B/SVIL/ADD3/TMOD1/SPTAN1/SPTBN1/TMOD2/CAPZA1/CAPZB/DBN1/TMOD3	11	11/163	1.40061e-06	0.000146794	GO:0043242	negative regulation of protein-containing complex disassembly
GO:0051261	protein depolymerization	MAP1B/SVIL/ADD3/TMOD1/SPTAN1/SPTBN1/TMOD2/CAPZA1/CAPZB/TMOD3	10	10/163	7.54788e-08	1.14854e-05	GO:0043242	negative regulation of protein-containing complex disassembly
GO:0042254	ribosome biogenesis	PES1/SART1/TSR1/PRKDC/RPL14/RPL7A/RPL35A/RPL27/RPL10A/RPL7	10	10/163	0.000368015	0.0173792	GO:0043242	negative regulation of protein-containing complex disassembly
GO:0007044	cell-substrate junction assembly	LIMCH1/FN1/ITGB4/DST/CORO2B	5	5/163	0.00139104	0.0490448	GO:0043242	negative regulation of protein-containing complex disassembly
GO:0051258	protein polymerization	MAP1B/SVIL/ADD3/TMOD1/SPTAN1/SPTBN1/TMOD2/CAPZA1/CAPZB/DBN1/TMOD3	11	11/163	3.35166e-05	0.00225748	GO:0043242	negative regulation of protein-containing complex disassembly
GO:0043244	regulation of protein-containing complex disassembly	SCAF4/MAP1B/SVIL/ADD3/TMOD1/SPTAN1/SPTBN1/TMOD2/CAPZA1/CAPZB/TMOD3	11	11/163	1.20767e-08	3.00711e-06	GO:0043242	negative regulation of protein-containing complex disassembly
GO:0032272	negative regulation of protein polymerization	SVIL/ADD3/TMOD1/SPTAN1/SPTBN1/TMOD2/CAPZA1/CAPZB/TMOD3	9	9/163	3.24022e-08	5.54685e-06	GO:0043242	negative regulation of protein-containing complex disassembly
GO:0042273	ribosomal large subunit biogenesis	PES1/RPL14/RPL7A/RPL35A/RPL10A/RPL7	6	6/163	4.97852e-05	0.00324671	GO:0043242	negative regulation of protein-containing complex disassembly
GO:0043242	negative regulation of protein-containing complex disassembly	SCAF4/MAP1B/SVIL/ADD3/TMOD1/SPTAN1/SPTBN1/TMOD2/CAPZA1/CAPZB/TMOD3	11	11/163	1.15261e-10	9.8197e-08	GO:0043242	negative regulation of protein-containing complex disassembly
GO:1901880	negative regulation of protein depolymerization	MAP1B/SVIL/ADD3/TMOD1/SPTAN1/SPTBN1/TMOD2/CAPZA1/CAPZB/TMOD3	10	10/163	5.83133e-10	3.1944e-07	GO:0043242	negative regulation of protein-containing complex disassembly
GO:0043254	regulation of protein-containing complex assembly	CAND1/MAP1B/SVIL/ADD3/TMOD1/SPTAN1/RPL13A/SPTBN1/TMOD2/CLU/CAPZA1/CAPZB/DBN1/TMOD3	14	14/163	1.31559e-05	0.00101814	GO:0043242	negative regulation of protein-containing complex disassembly
GO:0034329	cell junction assembly	LIMCH1/FN1/PCDHB14/MAP1B/ITGB4/PTPRD/DST/GJA1/PLXNB2/EPB41L3/CORO2B/MYO1C/CAPZA1	13	13/163	9.36522e-05	0.00545773	GO:0043242	negative regulation of protein-containing complex disassembly
GO:1901879	regulation of protein depolymerization	MAP1B/SVIL/ADD3/TMOD1/SPTAN1/SPTBN1/TMOD2/CAPZA1/CAPZB/TMOD3	10	10/163	4.36187e-09	1.32746e-06	GO:0043242	negative regulation of protein-containing complex disassembly
GO:0007015	actin filament organization	LIMCH1/SVIL/CTNNA2/ADD3/TMOD1/MARCKSL1/SPTAN1/MYO1D/CORO2B/MYO1E/DPYSL3/SPTBN1/TMOD2/MYO6/MYO1C/CAPZA1/CAPZB/DBN1/TMOD3	19	19/163	1.43903e-08	3.28459e-06	GO:0051693	actin filament capping
GO:0008154	actin polymerization or depolymerization	SVIL/ADD3/TMOD1/SPTAN1/SPTBN1/TMOD2/CAPZA1/CAPZB/DBN1/TMOD3	10	10/163	9.50327e-06	0.000765572	GO:0051693	actin filament capping
GO:0030832	regulation of actin filament length	SVIL/ADD3/TMOD1/SPTAN1/SPTBN1/TMOD2/CAPZA1/CAPZB/DBN1/TMOD3	10	10/163	1.44704e-06	0.000146794	GO:0051693	actin filament capping
GO:0051016	barbed-end actin filament capping	SVIL/ADD3/CAPZA1/CAPZB	4	4/163	6.86981e-05	0.00437591	GO:0051693	actin filament capping
GO:0110053	regulation of actin filament organization	LIMCH1/SVIL/CTNNA2/ADD3/TMOD1/SPTAN1/CORO2B/SPTBN1/TMOD2/CAPZA1/CAPZB/DBN1/TMOD3	13	13/163	8.99419e-07	0.000107109	GO:0051693	actin filament capping
GO:1902903	regulation of supramolecular fiber organization	LIMCH1/MAP1B/SVIL/CTNNA2/ADD3/TMOD1/SPTAN1/CORO2B/SPTBN1/TMOD2/CLU/CAPZA1/CAPZB/DBN1/TMOD3	15	15/163	1.23507e-06	0.000135314	GO:0051693	actin filament capping
GO:0030833	regulation of actin filament polymerization	SVIL/ADD3/TMOD1/SPTAN1/SPTBN1/TMOD2/CAPZA1/CAPZB/DBN1/TMOD3	10	10/163	3.77768e-07	5.17354e-05	GO:0051693	actin filament capping
GO:0051494	negative regulation of cytoskeleton organization	MAP1B/SVIL/CTNNA2/ADD3/TMOD1/SPTAN1/CORO2B/SPTBN1/TMOD2/CAPZA1/CAPZB/TMOD3	12	12/163	2.03543e-08	3.98217e-06	GO:0051693	actin filament capping
GO:0030837	negative regulation of actin filament polymerization	SVIL/ADD3/TMOD1/SPTAN1/SPTBN1/TMOD2/CAPZA1/CAPZB/TMOD3	9	9/163	5.13287e-09	1.40589e-06	GO:0051693	actin filament capping
GO:0032956	regulation of actin cytoskeleton organization	LIMCH1/SVIL/CTNNA2/ADD3/TMOD1/SPTAN1/CORO2B/SPTBN1/TMOD2/CAPZA1/CAPZB/DBN1/TMOD3	13	13/163	1.74186e-05	0.00128945	GO:0051693	actin filament capping
GO:0010639	negative regulation of organelle organization	SLC25A6/MAP1B/SVIL/CTNNA2/SLC25A4/ADD3/TMOD1/SPTAN1/HNRNPU/CORO2B/SPTBN1/TMOD2/CLU/SLC35F6/CAPZA1/CAPZB/TMOD3	17	17/163	1.91757e-08	3.98217e-06	GO:0051693	actin filament capping
GO:0031032	actomyosin structure organization	LIMCH1/CDC42BPB/EPB41L3/TMOD1/CORO2B/TMOD2/CSRP2/CNN3/TMOD3	9	9/163	7.10858e-05	0.00442509	GO:0051693	actin filament capping
GO:0051693	actin filament capping	SVIL/ADD3/TMOD1/SPTAN1/SPTBN1/TMOD2/CAPZA1/CAPZB/TMOD3	9	9/163	5.83881e-11	7.99626e-08	GO:0051693	actin filament capping
GO:0008064	regulation of actin polymerization or depolymerization	SVIL/ADD3/TMOD1/SPTAN1/SPTBN1/TMOD2/CAPZA1/CAPZB/DBN1/TMOD3	10	10/163	1.22048e-06	0.000135314	GO:0051693	actin filament capping
GO:0030835	negative regulation of actin filament depolymerization	SVIL/ADD3/TMOD1/SPTAN1/SPTBN1/TMOD2/CAPZA1/CAPZB/TMOD3	9	9/163	1.43406e-10	9.8197e-08	GO:0051693	actin filament capping
GO:0030042	actin filament depolymerization	SVIL/ADD3/TMOD1/SPTAN1/SPTBN1/TMOD2/CAPZA1/CAPZB/TMOD3	9	9/163	1.83454e-09	7.17828e-07	GO:0051693	actin filament capping
GO:0030834	regulation of actin filament depolymerization	SVIL/ADD3/TMOD1/SPTAN1/SPTBN1/TMOD2/CAPZA1/CAPZB/TMOD3	9	9/163	8.05471e-10	3.67698e-07	GO:0051693	actin filament capping
GO:0010823	negative regulation of mitochondrion organization	SLC25A6/SLC25A4/CLU/SLC35F6	4	4/163	0.00104527	0.0433786	GO:0051693	actin filament capping
GO:1902904	negative regulation of supramolecular fiber organization	MAP1B/SVIL/CTNNA2/ADD3/TMOD1/SPTAN1/CORO2B/SPTBN1/TMOD2/CLU/CAPZA1/CAPZB/TMOD3	13	13/163	2.58755e-09	8.85914e-07	GO:0051693	actin filament capping
GO:1900120	regulation of receptor binding	ATP2A2/ANXA2/B2M	3	3/163	0.000981983	0.0413793	GO:1900120	regulation of receptor binding
