## SupplementaryTable_5_Astro-Splice_GOBP for "Interactome mapping reveals a role for LRP10 in autophagy and NDFIP1-mediated α-synuclein secretion"

### Sheet: Sheet 1
Term ID	Term description	Proteomics hits in the term	Proteomics hits count	Proteomics hits in term	pvalue	Adjusted pvalue	Summarised term ID	Summarised term description
GO:0000470	maturation of LSU-rRNA	RPL7A/RPL7/RPL10A	3	3/99	0.000415069	0.0133473	GO:0002181	cytoplasmic translation
GO:0018149	peptide cross-linking	FN1/CSTA/TGM2	3	3/99	0.000877598	0.0243942	GO:0002181	cytoplasmic translation
GO:0034470	ncRNA processing	TSR1/RPL7A/RPL7/RPL14/SART1/RPL27/RPL35A/RPL10A/SRSF3	9	9/99	0.000494918	0.0150308	GO:0002181	cytoplasmic translation
GO:0002181	cytoplasmic translation	RPL7A/RPL7/RPL14/RPL19/RPL27/RPL8/RPL35A/RPL13A/RPL10A/RPL31/RPL37A/HNRNPU/RPL15/RPLP0/RPLP2/RPLP1	16	16/99	2.21045e-16	3.62513e-13	GO:0002181	cytoplasmic translation
GO:0006364	rRNA processing	TSR1/RPL7A/RPL7/RPL14/SART1/RPL27/RPL35A/RPL10A	8	8/99	2.72629e-05	0.00111778	GO:0002181	cytoplasmic translation
GO:0016072	rRNA metabolic process	TSR1/RPL7A/RPL7/RPL14/SART1/RPL27/RPL35A/RPL10A	8	8/99	8.26802e-05	0.00308172	GO:0002181	cytoplasmic translation
GO:0034109	homotypic cell-cell adhesion	FN1/JUP/MYL12A/CSRP1	4	4/99	0.00156499	0.0383073	GO:0030048	actin filament-based movement
GO:0030705	cytoskeleton-dependent intracellular transport	MAP1A/ACTN4/MYO6/MYO1C/MAP1B/HNRNPU	6	6/99	0.000791245	0.0223731	GO:0030048	actin filament-based movement
GO:0030050	vesicle transport along actin filament	ACTN4/MYO6/MYO1C	3	3/99	0.000127044	0.00463005	GO:0030048	actin filament-based movement
GO:0030048	actin filament-based movement	ACTN4/GJA1/MYO6/JUP/MYO1C/MYL1	6	6/99	7.40643e-05	0.00282478	GO:0030048	actin filament-based movement
GO:0099515	actin filament-based transport	ACTN4/MYO6/MYO1C	3	3/99	0.000173053	0.00616971	GO:0030048	actin filament-based movement
GO:0097305	response to alcohol	JUP/RPL27/RPL10A/TUFM/RPL15/RPLP0	6	6/99	0.00215116	0.0496888	GO:0042060	wound healing
GO:0042060	wound healing	FN1/DYSF/DDR2/PTK7/ANXA2/MYL12A/CHMP5/AQP1/CSRP1	9	9/99	0.000519769	0.0152218	GO:0042060	wound healing
GO:0001778	plasma membrane repair	DYSF/ANXA2/CHMP5	3	3/99	0.000510511	0.0152218	GO:0042060	wound healing
GO:0034329	cell junction assembly	FN1/PLXNB2/EPHA2/GJA1/JUP/CORO2B/MYO1C/CAPZA1/MAP1B	9	9/99	0.000426165	0.0134406	GO:0043242	negative regulation of protein-containing complex disassembly
GO:0032272	negative regulation of protein polymerization	FLII/LMOD1/CAPZA1/CAPZB/TMOD3/SPTAN1/SPTBN1/TMOD2	8	8/99	9.97287e-09	1.25812e-06	GO:0043242	negative regulation of protein-containing complex disassembly
GO:0032535	regulation of cellular component size	FN1/FLII/LMOD1/DBN1/CAPZA1/CAPZB/TMOD3/AQP1/SPTAN1/SPTBN1/MAP1B/DPYSL2/TMOD2	13	13/99	6.18426e-08	5.96599e-06	GO:0043242	negative regulation of protein-containing complex disassembly
GO:0030041	actin filament polymerization	FLII/LMOD1/DBN1/CAPZA1/CAPZB/TMOD3/SPTAN1/SPTBN1/TMOD2	9	9/99	2.69394e-07	1.9209e-05	GO:0043242	negative regulation of protein-containing complex disassembly
GO:0032271	regulation of protein polymerization	FLII/LMOD1/DBN1/CAPZA1/CAPZB/TMOD3/SPTAN1/SPTBN1/MAP1B/TMOD2	10	10/99	1.01174e-07	8.73291e-06	GO:0043242	negative regulation of protein-containing complex disassembly
GO:0032984	protein-containing complex disassembly	MAP1A/FLII/SCAF4/LMOD1/CAPZA1/CAPZB/TMOD3/CHMP5/SPTAN1/SPTBN1/MAP1B/TMOD2	12	12/99	5.10242e-09	6.9733e-07	GO:0043242	negative regulation of protein-containing complex disassembly
GO:0022613	ribonucleoprotein complex biogenesis	TSR1/RPL7A/RPL7/RPL14/SART1/RPL27/RPL35A/RPL13A/RPL10A/RPLP0	10	10/99	0.000243589	0.00832262	GO:0043242	negative regulation of protein-containing complex disassembly
GO:0043254	regulation of protein-containing complex assembly	FLII/LMOD1/RPL13A/DBN1/CAPZA1/CAPZB/TMOD3/SPTAN1/SPTBN1/MAP1B/TMOD2	11	11/99	9.95393e-06	0.000441201	GO:0043242	negative regulation of protein-containing complex disassembly
GO:0042273	ribosomal large subunit biogenesis	RPL7A/RPL7/RPL14/RPL35A/RPL10A/RPLP0	6	6/99	2.8793e-06	0.000138884	GO:0043242	negative regulation of protein-containing complex disassembly
GO:0043242	negative regulation of protein-containing complex disassembly	FLII/SCAF4/LMOD1/CAPZA1/CAPZB/TMOD3/SPTAN1/SPTBN1/MAP1B/TMOD2	10	10/99	1.52774e-11	1.25275e-08	GO:0043242	negative regulation of protein-containing complex disassembly
GO:0043244	regulation of protein-containing complex disassembly	MAP1A/FLII/SCAF4/LMOD1/CAPZA1/CAPZB/TMOD3/SPTAN1/SPTBN1/MAP1B/TMOD2	11	11/99	5.68912e-11	1.86603e-08	GO:0043242	negative regulation of protein-containing complex disassembly
GO:0042254	ribosome biogenesis	TSR1/RPL7A/RPL7/RPL14/SART1/RPL27/RPL35A/RPL10A/RPLP0	9	9/99	3.63089e-05	0.00145236	GO:0043242	negative regulation of protein-containing complex disassembly
GO:0051258	protein polymerization	FLII/LMOD1/DBN1/CAPZA1/CAPZB/TMOD3/SPTAN1/SPTBN1/MAP1B/TMOD2	10	10/99	2.1837e-06	0.000108524	GO:0043242	negative regulation of protein-containing complex disassembly
GO:0022411	cellular component disassembly	MAP1A/FLII/DDR2/SCAF4/LMOD1/PBXIP1/CAPZA1/CAPZB/TMOD3/CHMP5/SPTAN1/SPTBN1/MAP1B/TMOD2	14	14/99	2.18767e-07	1.63081e-05	GO:0043242	negative regulation of protein-containing complex disassembly
GO:1901879	regulation of protein depolymerization	MAP1A/FLII/LMOD1/CAPZA1/CAPZB/TMOD3/SPTAN1/SPTBN1/MAP1B/TMOD2	10	10/99	3.14137e-11	1.44196e-08	GO:0043242	negative regulation of protein-containing complex disassembly
GO:1901880	negative regulation of protein depolymerization	FLII/LMOD1/CAPZA1/CAPZB/TMOD3/SPTAN1/SPTBN1/MAP1B/TMOD2	9	9/99	1.32602e-10	3.10668e-08	GO:0043242	negative regulation of protein-containing complex disassembly
GO:0031333	negative regulation of protein-containing complex assembly	FLII/LMOD1/RPL13A/CAPZA1/CAPZB/TMOD3/SPTAN1/SPTBN1/TMOD2	9	9/99	7.322e-08	6.67116e-06	GO:0043242	negative regulation of protein-containing complex disassembly
GO:0051261	protein depolymerization	MAP1A/FLII/LMOD1/CAPZA1/CAPZB/TMOD3/SPTAN1/SPTBN1/MAP1B/TMOD2	10	10/99	5.96236e-10	1.08648e-07	GO:0043242	negative regulation of protein-containing complex disassembly
GO:0050878	regulation of body fluid levels	FN1/COPA/CORO2B/ANXA2/MYL12A/AQP1/CSRP1/RPLP0	8	8/99	0.00102097	0.0272204	GO:0050878	regulation of body fluid levels
GO:0030157	pancreatic juice secretion	COPA/AQP1	2	2/99	0.00203975	0.0477884	GO:0050878	regulation of body fluid levels
GO:0010810	regulation of cell-substrate adhesion	FN1/ACTN4/COL8A1/JUP/CORO2B/DOCK1	6	6/99	0.00110824	0.0283986	GO:0051494	negative regulation of cytoskeleton organization
GO:0051494	negative regulation of cytoskeleton organization	FLII/LMOD1/CORO2B/CAPZA1/CAPZB/TMOD3/SPTAN1/SPTBN1/MAP1B/TMOD2	10	10/99	1.5602e-08	1.82766e-06	GO:0051494	negative regulation of cytoskeleton organization
GO:0043568	positive regulation of insulin-like growth factor receptor signaling pathway	IGFBP5/IGFBP3	2	2/99	0.00203975	0.0477884	GO:0051494	negative regulation of cytoskeleton organization
GO:0048009	insulin-like growth factor receptor signaling pathway	CRIM1/IGFBP5/IGFBP3	3	3/99	0.00102907	0.0272204	GO:0051494	negative regulation of cytoskeleton organization
GO:0010639	negative regulation of organelle organization	FLII/LMOD1/SLC25A6/CORO2B/CAPZA1/CAPZB/TMOD3/SPTAN1/SPTBN1/MAP1B/HNRNPU/TMOD2	12	12/99	4.72216e-07	3.22681e-05	GO:0051494	negative regulation of cytoskeleton organization
GO:0032970	regulation of actin filament-based process	FLII/LMOD1/JUP/CORO2B/DBN1/CAPZA1/CAPZB/TMOD3/SPTAN1/SPTBN1/TMOD2	11	11/99	9.07926e-06	0.000425428	GO:0051494	negative regulation of cytoskeleton organization
GO:1902903	regulation of supramolecular fiber organization	MAP1A/FLII/LMOD1/CORO2B/DBN1/CAPZA1/CAPZB/TMOD3/SPTAN1/SPTBN1/MAP1B/TMOD2	12	12/99	7.84402e-07	4.76452e-05	GO:0051494	negative regulation of cytoskeleton organization
GO:0001558	regulation of cell growth	FN1/GJA1/IGFBP5/DBN1/IGFBP3/MAP1B/FHL1/DPYSL2	8	8/99	0.0016833	0.0405973	GO:0051494	negative regulation of cytoskeleton organization
GO:1902904	negative regulation of supramolecular fiber organization	FLII/LMOD1/CORO2B/CAPZA1/CAPZB/TMOD3/SPTAN1/SPTBN1/MAP1B/TMOD2	10	10/99	1.9618e-08	2.1449e-06	GO:0051494	negative regulation of cytoskeleton organization
GO:0051693	actin filament capping	FLII/LMOD1/CAPZA1/CAPZB/TMOD3/SPTAN1/SPTBN1/TMOD2	8	8/99	3.51696e-11	1.44196e-08	GO:0051693	actin filament capping
GO:0030833	regulation of actin filament polymerization	FLII/LMOD1/DBN1/CAPZA1/CAPZB/TMOD3/SPTAN1/SPTBN1/TMOD2	9	9/99	5.0936e-08	5.22094e-06	GO:0051693	actin filament capping
GO:0030834	regulation of actin filament depolymerization	FLII/LMOD1/CAPZA1/CAPZB/TMOD3/SPTAN1/SPTBN1/TMOD2	8	8/99	3.62208e-10	7.42527e-08	GO:0051693	actin filament capping
GO:0008154	actin polymerization or depolymerization	FLII/LMOD1/DBN1/CAPZA1/CAPZB/TMOD3/SPTAN1/SPTBN1/TMOD2	9	9/99	1.05649e-06	6.18799e-05	GO:0051693	actin filament capping
GO:0031032	actomyosin structure organization	FLII/LMOD1/CORO2B/CNN3/CSRP2/TMOD3/CDC42BPB/CSRP1/TMOD2	9	9/99	1.2456e-06	7.04407e-05	GO:0051693	actin filament capping
GO:0007015	actin filament organization	FLII/MYO6/LMOD1/CORO2B/MYO1C/DBN1/CAPZA1/CAPZB/TMOD3/SPTAN1/SPTBN1/DPYSL3/TMOD2	13	13/99	7.0593e-07	4.53698e-05	GO:0051693	actin filament capping
GO:0008064	regulation of actin polymerization or depolymerization	FLII/LMOD1/DBN1/CAPZA1/CAPZB/TMOD3/SPTAN1/SPTBN1/TMOD2	9	9/99	1.52356e-07	1.24932e-05	GO:0051693	actin filament capping
GO:0030837	negative regulation of actin filament polymerization	FLII/LMOD1/CAPZA1/CAPZB/TMOD3/SPTAN1/SPTBN1/TMOD2	8	8/99	1.89916e-09	2.83148e-07	GO:0051693	actin filament capping
GO:0030832	regulation of actin filament length	FLII/LMOD1/DBN1/CAPZA1/CAPZB/TMOD3/SPTAN1/SPTBN1/TMOD2	9	9/99	1.78735e-07	1.39584e-05	GO:0051693	actin filament capping
GO:0110053	regulation of actin filament organization	FLII/LMOD1/CORO2B/DBN1/CAPZA1/CAPZB/TMOD3/SPTAN1/SPTBN1/TMOD2	10	10/99	1.98342e-06	0.00010165	GO:0051693	actin filament capping
GO:0051016	barbed-end actin filament capping	FLII/CAPZA1/CAPZB	3	3/99	0.000331931	0.0108873	GO:0051693	actin filament capping
GO:0032956	regulation of actin cytoskeleton organization	FLII/LMOD1/CORO2B/DBN1/CAPZA1/CAPZB/TMOD3/SPTAN1/SPTBN1/TMOD2	10	10/99	2.1599e-05	0.000932166	GO:0051693	actin filament capping
GO:0030835	negative regulation of actin filament depolymerization	FLII/LMOD1/CAPZA1/CAPZB/TMOD3/SPTAN1/SPTBN1/TMOD2	8	8/99	7.79917e-11	2.13177e-08	GO:0051693	actin filament capping
GO:0030042	actin filament depolymerization	FLII/LMOD1/CAPZA1/CAPZB/TMOD3/SPTAN1/SPTBN1/TMOD2	8	8/99	7.55572e-10	1.23914e-07	GO:0051693	actin filament capping
GO:0022604	regulation of cell morphogenesis	FN1/PLXNB2/ACTN4/DBN1/MYL12A/CAPZB/DOCK1	7	7/99	0.00127088	0.0320653	GO:0055001	muscle cell development
GO:0007409	axonogenesis	FN1/PLXNB2/MAP1A/EPHA2/DBN1/NEXN/CNP/MAP1B/DPYSL2	9	9/99	0.000486855	0.0150308	GO:0055001	muscle cell development
GO:0055001	muscle cell development	DYSF/FLII/ACTN4/LMOD1/CSRP2/TMOD3/HNRNPU/CSRP1/TMOD2	9	9/99	7.19278e-07	4.53698e-05	GO:0055001	muscle cell development
GO:0055002	striated muscle cell development	FLII/LMOD1/CSRP2/TMOD3/CSRP1/TMOD2	6	6/99	1.62611e-06	8.60265e-05	GO:0055001	muscle cell development
GO:0001649	osteoblast differentiation	CRIM1/EPHA2/DDR2/IGFBP5/IGFBP3/HNRNPU/RRBP1	7	7/99	0.000312583	0.0104619	GO:0055001	muscle cell development
GO:0051146	striated muscle cell differentiation	FLII/LMOD1/IGFBP5/CSRP2/TMOD3/HNRNPU/CSRP1/DOCK1/TMOD2	9	9/99	2.33504e-05	0.000981915	GO:0055001	muscle cell development
GO:0010927	cellular component assembly involved in morphogenesis	FLII/LMOD1/CSRP2/TMOD3/CSRP1/TMOD2	6	6/99	3.81357e-05	0.00148911	GO:0055001	muscle cell development
GO:0050772	positive regulation of axonogenesis	FN1/PLXNB2/DBN1/MAP1B	4	4/99	0.000750375	0.0215897	GO:0055001	muscle cell development
GO:0042692	muscle cell differentiation	DYSF/FLII/ACTN4/LMOD1/IGFBP5/CSRP2/TMOD3/HNRNPU/CSRP1/DOCK1/TMOD2	11	11/99	9.72865e-06	0.000441201	GO:0055001	muscle cell development
GO:0030239	myofibril assembly	FLII/LMOD1/CSRP2/TMOD3/CSRP1/TMOD2	6	6/99	1.49098e-06	8.1507e-05	GO:0055001	muscle cell development
GO:0030516	regulation of axon extension	FN1/DBN1/MAP1B/DPYSL2	4	4/99	0.00144678	0.0359503	GO:0055001	muscle cell development
GO:0045773	positive regulation of axon extension	FN1/DBN1/MAP1B	3	3/99	0.00102907	0.0272204	GO:0055001	muscle cell development
GO:0061564	axon development	FN1/PLXNB2/MAP1A/EPHA2/DBN1/NEXN/CNP/MAP1B/DPYSL2	9	9/99	0.00107873	0.0280813	GO:0055001	muscle cell development
GO:0140694	non-membrane-bounded organelle assembly	FLII/LMOD1/CSRP2/TMOD3/CHMP5/HNRNPU/CSRP1/TMOD2/RPLP0	9	9/99	0.000192945	0.00673253	GO:0140694	non-membrane-bounded organelle assembly
