## SupplementaryTable_6_Astro-Splice_media_GOBP for "Interactome mapping reveals a role for LRP10 in autophagy and NDFIP1-mediated α-synuclein secretion"

### Sheet: Sheet 1
Term ID	Term description	Proteomics hits in the term	Proteomics hits count	Proteomics hits in term	pvalue	Adjusted pvalue	Summarised term ID	Summarised term description
GO:0071295	cellular response to vitamin	GAS6/SFRP1	2	2/69	0.00570272	0.0393533	GO:0006986	response to unfolded protein
GO:0006986	response to unfolded protein	HSPA1A/HSPA8/HSPB1/HSPD1/SERPINH1/VCP	6	6/69	1.26122e-05	0.000332121	GO:0006986	response to unfolded protein
GO:0035966	response to topologically incorrect protein	HSPA1A/HSPA8/HSPB1/HSPD1/SERPINH1/VCP	6	6/69	2.86891e-05	0.000647554	GO:0006986	response to unfolded protein
GO:0034620	cellular response to unfolded protein	HSPA1A/HSPA8/HSPD1/VCP	4	4/69	0.000489715	0.007428	GO:0006986	response to unfolded protein
GO:0030509	BMP signaling pathway	FBN1/GREM1/SFRP1/SFRP2	4	4/69	0.00325153	0.0278955	GO:0006986	response to unfolded protein
GO:0071772	response to BMP	FBN1/GREM1/SFRP1/SFRP2	4	4/69	0.00408217	0.031851	GO:0006986	response to unfolded protein
GO:0035967	cellular response to topologically incorrect protein	HSPA1A/HSPA8/HSPD1/VCP	4	4/69	0.000971328	0.0116085	GO:0006986	response to unfolded protein
GO:0071773	cellular response to BMP stimulus	FBN1/GREM1/SFRP1/SFRP2	4	4/69	0.00408217	0.031851	GO:0006986	response to unfolded protein
GO:0009566	fertilization	CCT2/CCT5/CCT7/MYH9/TCP1	5	5/69	0.000837256	0.0106788	GO:0007339	binding of sperm to zona pellucida
GO:0035036	sperm-egg recognition	CCT2/CCT5/CCT7/TCP1	4	4/69	3.29862e-05	0.000735786	GO:0007339	binding of sperm to zona pellucida
GO:0007339	binding of sperm to zona pellucida	CCT2/CCT5/CCT7/TCP1	4	4/69	1.48681e-05	0.000366103	GO:0007339	binding of sperm to zona pellucida
GO:0007338	single fertilization	CCT2/CCT5/CCT7/MYH9/TCP1	5	5/69	0.000296351	0.00488593	GO:0007339	binding of sperm to zona pellucida
GO:0001837	epithelial to mesenchymal transition	GREM1/LOXL2/LOXL3/SFRP1/SFRP2	5	5/69	0.000381187	0.00602275	GO:0007492	endoderm development
GO:0001502	cartilage condensation	BMP1/COL11A1	2	2/69	0.00215717	0.0201477	GO:0007492	endoderm development
GO:0060323	head morphogenesis	ATP6AP2/MMP2	2	2/69	0.00763613	0.0485021	GO:0007492	endoderm development
GO:0060026	convergent extension	SFRP1/SFRP2	2	2/69	0.00133712	0.0144045	GO:0007492	endoderm development
GO:0061430	bone trabecula morphogenesis	GREM1/MMP2/SFRP1	3	3/69	1.29686e-05	0.000332277	GO:0007492	endoderm development
GO:0001763	morphogenesis of a branching structure	GREM1/SFRP1/SFRP2/TGM2	4	4/69	0.00647961	0.0426574	GO:0007492	endoderm development
GO:0061138	morphogenesis of a branching epithelium	GREM1/SFRP1/SFRP2/TGM2	4	4/69	0.00495262	0.036396	GO:0007492	endoderm development
GO:0007492	endoderm development	COL11A1/COL12A1/COL5A1/COL5A2/LAMB1/LAMC1/MMP2	7	7/69	2.10634e-08	1.66401e-06	GO:0007492	endoderm development
GO:0001704	formation of primary germ layer	COL11A1/COL12A1/COL5A1/COL5A2/LAMB1/MMP2/SFRP2	7	7/69	3.99453e-07	1.76131e-05	GO:0007492	endoderm development
GO:0060343	trabecula formation	GREM1/MMP2/SFRP1	3	3/69	0.000113953	0.00218237	GO:0007492	endoderm development
GO:0045766	positive regulation of angiogenesis	CHI3L1/EMILIN1/GREM1/HSPB1/SFRP2	5	5/69	0.000604633	0.00875102	GO:0007492	endoderm development
GO:0002062	chondrocyte differentiation	COL11A1/GREM1/LOXL2/SERPINH1/SFRP2	5	5/69	6.03518e-05	0.0012304	GO:0007492	endoderm development
GO:0051216	cartilage development	BGN/BMP1/CHI3L1/COL11A1/GREM1/LOXL2/SERPINH1/SFRP2/TIMP1	9	9/69	4.74469e-08	3.10204e-06	GO:0007492	endoderm development
GO:0061053	somite development	LOXL3/SFRP1/SFRP2	3	3/69	0.00383666	0.0309545	GO:0007492	endoderm development
GO:0035987	endodermal cell differentiation	COL11A1/COL12A1/COL5A1/COL5A2/LAMB1/MMP2	6	6/69	2.34116e-08	1.77553e-06	GO:0007492	endoderm development
GO:0007369	gastrulation	COL11A1/COL12A1/COL5A1/COL5A2/LAMB1/MMP2/SFRP1/SFRP2	8	8/69	5.63659e-07	2.37488e-05	GO:0007492	endoderm development
GO:0061383	trabecula morphogenesis	GREM1/MMP2/SFRP1	3	3/69	0.000672758	0.00937904	GO:0007492	endoderm development
GO:0060348	bone development	ANXA2/BGN/FBN1/GREM1/SERPINH1/TGM2	6	6/69	0.00020619	0.00361977	GO:0007492	endoderm development
GO:0060485	mesenchyme development	GREM1/LOXL2/LOXL3/SFRP1/SFRP2	5	5/69	0.00570789	0.0393533	GO:0007492	endoderm development
GO:0090596	sensory organ morphogenesis	COL11A1/COL5A1/COL5A2/FBN1/NTN1	5	5/69	0.00315616	0.0272479	GO:0007492	endoderm development
GO:0048762	mesenchymal cell differentiation	GREM1/LOXL2/LOXL3/SFRP1/SFRP2	5	5/69	0.00227147	0.0209063	GO:0007492	endoderm development
GO:0090177	establishment of planar polarity involved in neural tube closure	SFRP1/SFRP2	2	2/69	0.000997989	0.0116085	GO:0007492	endoderm development
GO:0001706	endoderm formation	COL11A1/COL12A1/COL5A1/COL5A2/LAMB1/MMP2	6	6/69	6.60417e-08	4.03919e-06	GO:0007492	endoderm development
GO:0022612	gland morphogenesis	MMP2/NTN1/SFRP1/TGM2	4	4/69	0.00106474	0.0122348	GO:0007492	endoderm development
GO:0035148	tube formation	GREM1/SFRP1/SFRP2/TGM2	4	4/69	0.00248603	0.0224453	GO:0007492	endoderm development
GO:0061036	positive regulation of cartilage development	BMP1/LOXL2	2	2/69	0.00606863	0.0409471	GO:0007492	endoderm development
GO:0090179	planar cell polarity pathway involved in neural tube closure	SFRP1/SFRP2	2	2/69	0.00070704	0.00964423	GO:0007492	endoderm development
GO:0001886	endothelial cell morphogenesis	COL18A1/COL22A1	2	2/69	0.000846447	0.0106788	GO:0007492	endoderm development
GO:0048705	skeletal system morphogenesis	BMP1/COL11A1/GREM1/MMP2/SERPINH1/SFRP1	6	6/69	0.000179045	0.00317261	GO:0007492	endoderm development
GO:0060346	bone trabecula formation	GREM1/MMP2/SFRP1	3	3/69	5.4843e-06	0.000160954	GO:0007492	endoderm development
GO:0060740	prostate gland epithelium morphogenesis	MMP2/SFRP1	2	2/69	0.00403288	0.0317275	GO:0007492	endoderm development
GO:0061448	connective tissue development	BGN/BMP1/CHI3L1/COL11A1/COL5A1/GREM1/LOXL2/SERPINH1/SFRP2/TIMP1	10	10/69	5.56684e-08	3.51824e-06	GO:0007492	endoderm development
GO:0045765	regulation of angiogenesis	CHI3L1/EMILIN1/GREM1/HSPB1/PGK1/SFRP1/SFRP2/THBS2	8	8/69	3.90786e-05	0.000841967	GO:0007492	endoderm development
GO:0003401	axis elongation	SFRP1/SFRP2	2	2/69	0.00434528	0.0331901	GO:0007492	endoderm development
GO:0090178	regulation of establishment of planar polarity involved in neural tube closure	SFRP1/SFRP2	2	2/69	0.000846447	0.0106788	GO:0007492	endoderm development
GO:0042249	establishment of planar polarity of embryonic epithelium	SFRP1/SFRP2	2	2/69	0.00152454	0.0155405	GO:0007492	endoderm development
GO:1904018	positive regulation of vasculature development	CHI3L1/EMILIN1/GREM1/HSPB1/SFRP2	5	5/69	0.000604633	0.00875102	GO:0007492	endoderm development
GO:0061035	regulation of cartilage development	BMP1/GREM1/LOXL2	3	3/69	0.00241169	0.0218783	GO:0007492	endoderm development
GO:0060512	prostate gland morphogenesis	MMP2/SFRP1	2	2/69	0.00466855	0.0349864	GO:0007492	endoderm development
GO:0051962	positive regulation of nervous system development	NTN1/SERPINE2/SRPX2/TGM2/THBS2	5	5/69	0.00351764	0.029642	GO:0007492	endoderm development
GO:0051960	regulation of nervous system development	ANXA2/NTN1/SERPINE2/SRPX2/TGM2/THBS2	6	6/69	0.00634786	0.0425284	GO:0007492	endoderm development
GO:1901342	regulation of vasculature development	CHI3L1/EMILIN1/GREM1/HSPB1/PGK1/SFRP1/SFRP2/THBS2	8	8/69	4.40811e-05	0.000918436	GO:0007492	endoderm development
GO:0003382	epithelial cell morphogenesis	COL18A1/COL22A1	2	2/69	0.00683177	0.0445121	GO:0007492	endoderm development
GO:0002063	chondrocyte development	COL11A1/SERPINH1/SFRP2	3	3/69	0.000234792	0.00401049	GO:0007492	endoderm development
GO:1903035	negative regulation of response to wounding	ANXA2/PLAU/SERPINE2	3	3/69	0.00492213	0.0363127	GO:0007596	blood coagulation
GO:0007596	blood coagulation	ANXA2/EMILIN1/GAS6/HSPB1/MYH9/PLAU/SERPINE2/TLN1	8	8/69	1.59352e-06	6.16595e-05	GO:0007596	blood coagulation
GO:0001778	plasma membrane repair	ANXA2/MYH9	2	2/69	0.00534734	0.0381648	GO:0007596	blood coagulation
GO:0061045	negative regulation of wound healing	ANXA2/PLAU/SERPINE2	3	3/69	0.00291184	0.025469	GO:0007596	blood coagulation
GO:0030168	platelet activation	HSPB1/MYH9/SERPINE2/TLN1	4	4/69	0.00142167	0.0152288	GO:0007596	blood coagulation
GO:0061041	regulation of wound healing	ANXA2/EMILIN1/PLAU/SERPINE2	4	4/69	0.00158533	0.0160737	GO:0007596	blood coagulation
GO:0042730	fibrinolysis	ANXA2/PLAU	2	2/69	0.00434528	0.0331901	GO:0007596	blood coagulation
GO:1903034	regulation of response to wounding	ANXA2/EMILIN1/PLAU/SERPINE2	4	4/69	0.00361319	0.0300229	GO:0007596	blood coagulation
GO:0030193	regulation of blood coagulation	ANXA2/EMILIN1/PLAU/SERPINE2	4	4/69	0.000124315	0.00235701	GO:0007596	blood coagulation
GO:0030195	negative regulation of blood coagulation	ANXA2/PLAU/SERPINE2	3	3/69	0.000806867	0.0106238	GO:0007596	blood coagulation
GO:0030194	positive regulation of blood coagulation	EMILIN1/PLAU	2	2/69	0.00466855	0.0349864	GO:0007596	blood coagulation
GO:0042060	wound healing	ANXA2/COL5A1/EMILIN1/GAS6/HSPB1/MYH9/PLAU/SERPINE2/TIMP1/TLN1	10	10/69	4.37415e-06	0.000142989	GO:0007596	blood coagulation
GO:0070527	platelet aggregation	HSPB1/MYH9/SERPINE2/TLN1	4	4/69	0.000131376	0.00244205	GO:0007596	blood coagulation
GO:0051346	negative regulation of hydrolase activity	ANXA2/GAS6/SERPINE2/SERPINH1/SFRP2/TIMP1	6	6/69	0.00238819	0.0217968	GO:0007599	hemostasis
GO:0050878	regulation of body fluid levels	ANXA2/EMILIN1/GAS6/HSPB1/MYH9/PLAU/SERPINE2/TLN1	8	8/69	8.51645e-05	0.001682	GO:0007599	hemostasis
GO:1900048	positive regulation of hemostasis	EMILIN1/PLAU	2	2/69	0.00466855	0.0349864	GO:0007599	hemostasis
GO:0031647	regulation of protein stability	CCT2/CCT5/CCT6A/CCT7/HSPA1A/HSPA8/HSPD1/TCP1	8	8/69	2.35408e-05	0.000560064	GO:0007599	hemostasis
GO:0007599	hemostasis	ANXA2/EMILIN1/GAS6/HSPB1/MYH9/PLAU/SERPINE2/TLN1	8	8/69	1.93966e-06	7.21097e-05	GO:0007599	hemostasis
GO:1900046	regulation of hemostasis	ANXA2/EMILIN1/PLAU/SERPINE2	4	4/69	0.000138723	0.00252903	GO:0007599	hemostasis
GO:1900047	negative regulation of hemostasis	ANXA2/PLAU/SERPINE2	3	3/69	0.000855065	0.0106788	GO:0007599	hemostasis
GO:0050821	protein stabilization	CCT2/CCT5/CCT6A/CCT7/HSPA1A/HSPD1/TCP1	7	7/69	1.2857e-05	0.000332277	GO:0007599	hemostasis
GO:0050803	regulation of synapse structure or activity	HSPA8/NTN1/SRPX2/THBS2/VCP	5	5/69	0.001131	0.0128405	GO:0007599	hemostasis
GO:0033688	regulation of osteoblast proliferation	GREM1/SFRP1	2	2/69	0.00570272	0.0393533	GO:0030308	negative regulation of cell growth
GO:0046851	negative regulation of bone remodeling	GREM1/SFRP1	2	2/69	0.00193465	0.0186198	GO:0030308	negative regulation of cell growth
GO:0040013	negative regulation of locomotion	EMILIN1/GREM1/IGFBP3/SFRP1/SFRP2/TIMP1	6	6/69	0.00423026	0.032737	GO:0030308	negative regulation of cell growth
GO:2000146	negative regulation of cell motility	EMILIN1/GREM1/IGFBP3/SFRP1/SFRP2/TIMP1	6	6/69	0.00272359	0.0242438	GO:0030308	negative regulation of cell growth
GO:0045926	negative regulation of growth	ENO1/GREM1/HSPA1A/NTN1/SERPINE2/SFRP1/SFRP2	7	7/69	3.40458e-05	0.000741964	GO:0030308	negative regulation of cell growth
GO:0033689	negative regulation of osteoblast proliferation	GREM1/SFRP1	2	2/69	0.00133712	0.0144045	GO:0030308	negative regulation of cell growth
GO:0034104	negative regulation of tissue remodeling	GREM1/SFRP1	2	2/69	0.00289355	0.025469	GO:0030308	negative regulation of cell growth
GO:0050819	negative regulation of coagulation	ANXA2/PLAU/SERPINE2	3	3/69	0.00101051	0.0116825	GO:0030308	negative regulation of cell growth
GO:0030336	negative regulation of cell migration	EMILIN1/GREM1/IGFBP3/SFRP1/SFRP2/TIMP1	6	6/69	0.00223268	0.0207508	GO:0030308	negative regulation of cell growth
GO:0050818	regulation of coagulation	ANXA2/EMILIN1/PLAU/SERPINE2	4	4/69	0.00016255	0.0029075	GO:0030308	negative regulation of cell growth
GO:0001558	regulation of cell growth	ENO1/GREM1/HSPA1A/IGFBP3/NTN1/SERPINE2/SFRP1/SFRP2	8	8/69	0.000146753	0.00264994	GO:0030308	negative regulation of cell growth
GO:0070168	negative regulation of biomineral tissue development	GAS6/GREM1	2	2/69	0.00534734	0.0381648	GO:0030308	negative regulation of cell growth
GO:0110150	negative regulation of biomineralization	GAS6/GREM1	2	2/69	0.00570272	0.0393533	GO:0030308	negative regulation of cell growth
GO:0050820	positive regulation of coagulation	EMILIN1/PLAU	2	2/69	0.00534734	0.0381648	GO:0030308	negative regulation of cell growth
GO:0030308	negative regulation of cell growth	ENO1/GREM1/HSPA1A/NTN1/SERPINE2/SFRP1/SFRP2	7	7/69	5.51795e-06	0.000160954	GO:0030308	negative regulation of cell growth
GO:0045785	positive regulation of cell adhesion	CCDC80/EMILIN1/FBLN2/HSPD1/LAMB1/LAMC1/LGALS1/NID1/SFRP1/SFRP2/TGM2	11	11/69	1.32214e-06	5.44951e-05	GO:0031589	cell-substrate adhesion
GO:0048041	focal adhesion assembly	GREM1/SFRP1/TLN1	3	3/69	0.00371244	0.0303639	GO:0031589	cell-substrate adhesion
GO:0033627	cell adhesion mediated by integrin	EMILIN1/FBN1/PLAU/SFRP2	4	4/69	0.000300949	0.00491895	GO:0031589	cell-substrate adhesion
GO:0010811	positive regulation of cell-substrate adhesion	CCDC80/EMILIN1/FBLN2/NID1/SFRP1	5	5/69	9.3479e-05	0.00182718	GO:0031589	cell-substrate adhesion
GO:0031589	cell-substrate adhesion	CCDC80/EMILIN1/FBLN2/GAS6/GREM1/LAMB1/LAMC1/NID1/PLAU/SFRP1/TLN1	11	11/69	8.95306e-08	5.14394e-06	GO:0031589	cell-substrate adhesion
GO:0001952	regulation of cell-matrix adhesion	GREM1/PLAU/SFRP1/TLN1	4	4/69	0.00113041	0.0128405	GO:0031589	cell-substrate adhesion
GO:0051893	regulation of focal adhesion assembly	GREM1/SFRP1/TLN1	3	3/69	0.00165378	0.0165903	GO:0031589	cell-substrate adhesion
GO:0007160	cell-matrix adhesion	EMILIN1/GREM1/NID1/PLAU/SFRP1/TLN1	6	6/69	0.000231207	0.00398518	GO:0031589	cell-substrate adhesion
GO:0034109	homotypic cell-cell adhesion	HSPB1/MYH9/SERPINE2/TLN1	4	4/69	0.000403064	0.00621308	GO:0031589	cell-substrate adhesion
GO:0010810	regulation of cell-substrate adhesion	CCDC80/EMILIN1/FBLN2/GREM1/NID1/PLAU/SFRP1/TLN1	8	8/69	1.44121e-06	5.69276e-05	GO:0031589	cell-substrate adhesion
GO:0000723	telomere maintenance	CCT2/CCT5/CCT6A/CCT7/TCP1	5	5/69	0.000248343	0.00420409	GO:0032212	positive regulation of telomere maintenance via telomerase
GO:0007004	telomere maintenance via telomerase	CCT2/CCT5/CCT6A/CCT7/TCP1	5	5/69	5.24461e-06	0.000157838	GO:0032212	positive regulation of telomere maintenance via telomerase
GO:0009141	nucleoside triphosphate metabolic process	ENO1/HSPA1A/HSPA8/PGK1/VCP	5	5/69	0.00291497	0.025469	GO:0032212	positive regulation of telomere maintenance via telomerase
GO:0009144	purine nucleoside triphosphate metabolic process	ENO1/HSPA1A/HSPA8/PGK1/VCP	5	5/69	0.00208213	0.0197386	GO:0032212	positive regulation of telomere maintenance via telomerase
GO:0009199	ribonucleoside triphosphate metabolic process	ENO1/HSPA1A/HSPA8/PGK1/VCP	5	5/69	0.00215642	0.0201477	GO:0032212	positive regulation of telomere maintenance via telomerase
GO:0009205	purine ribonucleoside triphosphate metabolic process	ENO1/HSPA1A/HSPA8/PGK1/VCP	5	5/69	0.00190461	0.0186141	GO:0032212	positive regulation of telomere maintenance via telomerase
GO:0010833	telomere maintenance via telomere lengthening	CCT2/CCT5/CCT6A/CCT7/TCP1	5	5/69	1.1559e-05	0.000308675	GO:0032212	positive regulation of telomere maintenance via telomerase
GO:0006278	RNA-templated DNA biosynthetic process	CCT2/CCT5/CCT6A/CCT7/TCP1	5	5/69	7.91925e-06	0.000220807	GO:0032212	positive regulation of telomere maintenance via telomerase
GO:1904358	positive regulation of telomere maintenance via telomere lengthening	CCT2/CCT5/CCT6A/CCT7/TCP1	5	5/69	2.22636e-07	1.08235e-05	GO:0032212	positive regulation of telomere maintenance via telomerase
GO:0030810	positive regulation of nucleotide biosynthetic process	ENO1/VCP	2	2/69	0.00403288	0.0317275	GO:0032212	positive regulation of telomere maintenance via telomerase
GO:0032212	positive regulation of telomere maintenance via telomerase	CCT2/CCT5/CCT6A/CCT7/TCP1	5	5/69	1.43329e-07	7.54867e-06	GO:0032212	positive regulation of telomere maintenance via telomerase
GO:2000278	regulation of DNA biosynthetic process	CCT2/CCT5/CCT6A/CCT7/GREM1/TCP1	6	6/69	5.23765e-06	0.000157838	GO:0032212	positive regulation of telomere maintenance via telomerase
GO:2000573	positive regulation of DNA biosynthetic process	CCT2/CCT5/CCT6A/CCT7/GREM1/TCP1	6	6/69	2.88748e-07	1.33529e-05	GO:0032212	positive regulation of telomere maintenance via telomerase
GO:0071897	DNA biosynthetic process	CCT2/CCT5/CCT6A/CCT7/GREM1/TCP1/VCP	7	7/69	7.75092e-06	0.000219339	GO:0032212	positive regulation of telomere maintenance via telomerase
GO:2001171	positive regulation of ATP biosynthetic process	ENO1/VCP	2	2/69	0.00116158	0.012955	GO:0032212	positive regulation of telomere maintenance via telomerase
GO:0032204	regulation of telomere maintenance	CCT2/CCT5/CCT6A/CCT7/TCP1	5	5/69	3.37769e-05	0.000741964	GO:0032212	positive regulation of telomere maintenance via telomerase
GO:0032206	positive regulation of telomere maintenance	CCT2/CCT5/CCT6A/CCT7/TCP1	5	5/69	4.53237e-06	0.000143223	GO:0032212	positive regulation of telomere maintenance via telomerase
GO:0032210	regulation of telomere maintenance via telomerase	CCT2/CCT5/CCT6A/CCT7/TCP1	5	5/69	1.40099e-06	5.65167e-05	GO:0032212	positive regulation of telomere maintenance via telomerase
GO:0051972	regulation of telomerase activity	CCT2/GREM1/TCP1	3	3/69	0.000672758	0.00937904	GO:0032212	positive regulation of telomere maintenance via telomerase
GO:1904356	regulation of telomere maintenance via telomere lengthening	CCT2/CCT5/CCT6A/CCT7/TCP1	5	5/69	2.8396e-06	9.78886e-05	GO:0032212	positive regulation of telomere maintenance via telomerase
GO:1900373	positive regulation of purine nucleotide biosynthetic process	ENO1/VCP	2	2/69	0.00403288	0.0317275	GO:0032212	positive regulation of telomere maintenance via telomerase
GO:0051054	positive regulation of DNA metabolic process	CCT2/CCT5/CCT6A/CCT7/GREM1/TCP1	6	6/69	0.000801401	0.0106238	GO:0032212	positive regulation of telomere maintenance via telomerase
GO:0051973	positive regulation of telomerase activity	CCT2/GREM1/TCP1	3	3/69	0.000256842	0.00430948	GO:0032212	positive regulation of telomere maintenance via telomerase
GO:2001169	regulation of ATP biosynthetic process	ENO1/VCP	2	2/69	0.00316168	0.0272479	GO:0032212	positive regulation of telomere maintenance via telomerase
GO:0032964	collagen biosynthetic process	COL5A1/EMILIN1/SERPINH1	3	3/69	0.000806867	0.0106238	GO:0032963	collagen metabolic process
GO:0046034	ATP metabolic process	ENO1/HSPA1A/HSPA8/PGK1/VCP	5	5/69	0.00117848	0.013038	GO:0032963	collagen metabolic process
GO:1903580	positive regulation of ATP metabolic process	ENO1/VCP	2	2/69	0.00763613	0.0485021	GO:0032963	collagen metabolic process
GO:0032963	collagen metabolic process	COL5A1/EMILIN1/MMP2/MRC2/SERPINH1	5	5/69	4.45738e-05	0.000918607	GO:0032963	collagen metabolic process
GO:0006734	NADH metabolic process	ENO1/PGK1/VCP	3	3/69	0.000330897	0.00527211	GO:0032963	collagen metabolic process
GO:0006735	NADH regeneration	ENO1/PGK1	2	2/69	0.00152454	0.0155405	GO:0032963	collagen metabolic process
GO:0051701	biological process involved in interaction with host	GAS6/HSPA1A/LGALS1/TCP1	4	4/69	0.00647961	0.0426574	GO:0044403	biological process involved in symbiotic interaction
GO:0044403	biological process involved in symbiotic interaction	GAS6/HSPA1A/HSPA8/HSPD1/LGALS1/TCP1	6	6/69	0.000887764	0.0110013	GO:0044403	biological process involved in symbiotic interaction
GO:0019058	viral life cycle	GAS6/HSPA1A/HSPA8/LGALS1/VCP	5	5/69	0.00617605	0.0415241	GO:0044403	biological process involved in symbiotic interaction
GO:1903053	regulation of extracellular matrix organization	AEBP1/EMILIN1/LAMB1/LAMC1/NID1	5	5/69	2.02123e-06	7.36972e-05	GO:0045229	external encapsulating structure organization
GO:0050807	regulation of synapse organization	HSPA8/NTN1/SRPX2/THBS2/VCP	5	5/69	0.000997038	0.0116085	GO:0045229	external encapsulating structure organization
GO:0071711	basement membrane organization	LAMB1/LAMC1/NID1/PXDN	4	4/69	8.7679e-06	0.000237485	GO:0045229	external encapsulating structure organization
GO:0051131	chaperone-mediated protein complex assembly	CCT2/HSPA1A/HSPD1	3	3/69	7.82309e-05	0.00157793	GO:0045229	external encapsulating structure organization
GO:0033044	regulation of chromosome organization	CCT2/CCT5/CCT6A/CCT7/TCP1	5	5/69	0.00227147	0.0209063	GO:0045229	external encapsulating structure organization
GO:0045229	external encapsulating structure organization	AEBP1/ANXA2/BMP1/CCDC80/COL11A1/COL12A1/COL14A1/COL18A1/COL22A1/COL5A1/COL5A2/EMILIN1/FBLN2/GAS6/GREM1/LAMB1/LAMC1/LOXL2/LOXL3/MATN2/MMP2/NID1/PXDN/SERPINH1/SFRP2	25	25/69	4.64757e-27	2.93727e-24	GO:0045229	external encapsulating structure organization
GO:0050808	synapse organization	C1QL1/HSPA8/NTN1/SRPX2/THBS2/VCP	6	6/69	0.00490295	0.0363127	GO:0045229	external encapsulating structure organization
GO:0043062	extracellular structure organization	AEBP1/ANXA2/BMP1/CCDC80/COL11A1/COL12A1/COL14A1/COL18A1/COL22A1/COL5A1/COL5A2/EMILIN1/FBLN2/GAS6/GREM1/LAMB1/LAMC1/LOXL2/LOXL3/MATN2/MMP2/NID1/PXDN/SERPINH1/SFRP2	25	25/69	3.96882e-27	2.93727e-24	GO:0045229	external encapsulating structure organization
GO:1903729	regulation of plasma membrane organization	ANXA2/MYH9	2	2/69	0.00172375	0.017022	GO:0045229	external encapsulating structure organization
GO:0150116	regulation of cell-substrate junction organization	GREM1/SFRP1/TLN1	3	3/69	0.00205283	0.0195586	GO:0045229	external encapsulating structure organization
GO:2001252	positive regulation of chromosome organization	CCT2/CCT5/CCT6A/CCT7/TCP1	5	5/69	4.26107e-05	0.000897664	GO:0045229	external encapsulating structure organization
GO:0051963	regulation of synapse assembly	NTN1/SRPX2/THBS2	3	3/69	0.0065161	0.0427492	GO:0045229	external encapsulating structure organization
GO:1901890	positive regulation of cell junction assembly	SFRP1/SRPX2/THBS2	3	3/69	0.00686752	0.0445918	GO:0045229	external encapsulating structure organization
GO:0030199	collagen fibril organization	AEBP1/ANXA2/BMP1/COL11A1/COL12A1/COL14A1/COL5A1/COL5A2/EMILIN1/GREM1/LOXL2/LOXL3/PXDN/SERPINH1/SFRP2	15	15/69	7.41456e-24	3.5145e-21	GO:0045229	external encapsulating structure organization
GO:0007044	cell-substrate junction assembly	GREM1/LAMC1/SFRP1/TLN1	4	4/69	0.000403064	0.00621308	GO:0045229	external encapsulating structure organization
GO:0030198	extracellular matrix organization	AEBP1/ANXA2/BMP1/CCDC80/COL11A1/COL12A1/COL14A1/COL18A1/COL22A1/COL5A1/COL5A2/EMILIN1/FBLN2/GAS6/GREM1/LAMB1/LAMC1/LOXL2/LOXL3/MATN2/MMP2/NID1/PXDN/SERPINH1/SFRP2	25	25/69	3.66612e-27	2.93727e-24	GO:0045229	external encapsulating structure organization
GO:0070841	inclusion body assembly	HSPA1A/VCP	2	2/69	0.003441	0.0291256	GO:0045229	external encapsulating structure organization
GO:0110011	regulation of basement membrane organization	LAMB1/LAMC1/NID1	3	3/69	7.52119e-06	0.000216063	GO:0045229	external encapsulating structure organization
GO:0150115	cell-substrate junction organization	GREM1/LAMC1/SFRP1/TLN1	4	4/69	0.000508517	0.00759171	GO:0045229	external encapsulating structure organization
GO:0085029	extracellular matrix assembly	EMILIN1/GAS6/LAMB1/PXDN	4	4/69	2.36314e-05	0.000560064	GO:0045229	external encapsulating structure organization
GO:0034329	cell junction assembly	GREM1/LAMC1/NTN1/SFRP1/SRPX2/THBS2/TLN1	7	7/69	0.000961376	0.0116085	GO:0045229	external encapsulating structure organization
GO:0032200	telomere organization	CCT2/CCT5/CCT6A/CCT7/TCP1	5	5/69	0.000575869	0.00852251	GO:0045229	external encapsulating structure organization
GO:0090109	regulation of cell-substrate junction assembly	GREM1/SFRP1/TLN1	3	3/69	0.00165378	0.0165903	GO:0045229	external encapsulating structure organization
GO:1901888	regulation of cell junction assembly	GREM1/NTN1/SFRP1/SRPX2/THBS2/TLN1	6	6/69	9.99476e-05	0.00193368	GO:0045229	external encapsulating structure organization
GO:0070831	basement membrane assembly	LAMB1/PXDN	2	2/69	0.00133712	0.0144045	GO:0045229	external encapsulating structure organization
GO:0036035	osteoclast development	ANXA2/FBN1	2	2/69	0.00193465	0.0186198	GO:0048865	stem cell fate commitment
GO:0010717	regulation of epithelial to mesenchymal transition	GREM1/LOXL2/SFRP1/SFRP2	4	4/69	0.000632279	0.00908183	GO:0048865	stem cell fate commitment
GO:0051149	positive regulation of muscle cell differentiation	LAMB1/LAMC1/NID1	3	3/69	0.00335467	0.0286507	GO:0048865	stem cell fate commitment
GO:0010454	negative regulation of cell fate commitment	LOXL3/SFRP2	2	2/69	0.000846447	0.0106788	GO:0048865	stem cell fate commitment
GO:0045671	negative regulation of osteoclast differentiation	FBN1/SFRP1	2	2/69	0.00606863	0.0409471	GO:0048865	stem cell fate commitment
GO:0030316	osteoclast differentiation	ANXA2/FBN1/SFRP1	3	3/69	0.00584617	0.0401606	GO:0048865	stem cell fate commitment
GO:0048865	stem cell fate commitment	SFRP1/SFRP2	2	2/69	0.000579855	0.00852251	GO:0048865	stem cell fate commitment
GO:1904338	regulation of dopaminergic neuron differentiation	SFRP1/SFRP2	2	2/69	0.000846447	0.0106788	GO:0048865	stem cell fate commitment
GO:1902106	negative regulation of leukocyte differentiation	FBN1/LOXL3/SFRP1	3	3/69	0.00723003	0.0467854	GO:0048865	stem cell fate commitment
GO:0008347	glial cell migration	LAMB1/NTN1/SYNE2	3	3/69	0.00118278	0.013038	GO:0050817	coagulation
GO:1904948	midbrain dopaminergic neuron differentiation	SFRP1/SFRP2	2	2/69	0.00172375	0.017022	GO:0050817	coagulation
GO:0001503	ossification	BMP1/COL11A1/COL5A2/GREM1/IGFBP3/MMP2/MRC2/SFRP1/SFRP2	9	9/69	2.49426e-05	0.000569773	GO:0050817	coagulation
GO:0009953	dorsal/ventral pattern formation	BMP1/GREM1/SFRP1	3	3/69	0.00492213	0.0363127	GO:0050817	coagulation
GO:0050817	coagulation	ANXA2/EMILIN1/GAS6/HSPB1/MYH9/PLAU/SERPINE2/TLN1	8	8/69	1.87788e-06	7.12094e-05	GO:0050817	coagulation
GO:0048771	tissue remodeling	GREM1/MMP2/SFRP1/TIMP1	4	4/69	0.00416415	0.0323575	GO:0050817	coagulation
GO:0021801	cerebral cortex radial glia-guided migration	LAMB1/SYNE2	2	2/69	0.00373142	0.0303639	GO:0050817	coagulation
GO:0042063	gliogenesis	GPC1/LAMB1/NTN1/SERPINE2/SYNE2	5	5/69	0.0054835	0.0386495	GO:0050817	coagulation
GO:0001649	osteoblast differentiation	GREM1/IGFBP3/MRC2/SFRP1/SFRP2	5	5/69	0.00204569	0.0195586	GO:0050817	coagulation
GO:0022030	telencephalon glial cell migration	LAMB1/SYNE2	2	2/69	0.00373142	0.0303639	GO:0050817	coagulation
GO:0021799	cerebral cortex radially oriented cell migration	LAMB1/SYNE2	2	2/69	0.00683177	0.0445121	GO:0050817	coagulation
GO:0010955	negative regulation of protein processing	PLAU/SERPINE2	2	2/69	0.00500259	0.0364805	GO:0051604	protein maturation
GO:0043281	regulation of cysteine-type endopeptidase activity involved in apoptotic process	CTSD/GAS6/HSPD1/SFRP2/VCP	5	5/69	0.000914548	0.0112304	GO:0051604	protein maturation
GO:0045862	positive regulation of proteolysis	ANXA2/CTSD/ENO1/HSPA1A/HSPD1/MYH9/SFRP2/SPON1/VCP	9	9/69	8.0415e-06	0.000220966	GO:0051604	protein maturation
GO:1903317	regulation of protein maturation	ANXA2/ENO1/MYH9/PLAU/SERPINE2/SPON1	6	6/69	2.44924e-07	1.16094e-05	GO:0051604	protein maturation
GO:0010466	negative regulation of peptidase activity	ANXA2/GAS6/SERPINE2/SERPINH1/SFRP2/TIMP1	6	6/69	0.000394447	0.00618075	GO:0051604	protein maturation
GO:1903318	negative regulation of protein maturation	PLAU/SERPINE2	2	2/69	0.00500259	0.0364805	GO:0051604	protein maturation
GO:0010952	positive regulation of peptidase activity	CTSD/HSPD1/SFRP2/VCP	4	4/69	0.00553059	0.038837	GO:0051604	protein maturation
GO:2000116	regulation of cysteine-type endopeptidase activity	CTSD/GAS6/HSPD1/SFRP2/VCP	5	5/69	0.00167507	0.0167154	GO:0051604	protein maturation
GO:0018158	protein oxidation	LOXL2/LOXL3	2	2/69	0.00116158	0.012955	GO:0051604	protein maturation
GO:0010950	positive regulation of endopeptidase activity	CTSD/HSPD1/SFRP2/VCP	4	4/69	0.0037652	0.0305078	GO:0051604	protein maturation
GO:0010954	positive regulation of protein processing	ANXA2/ENO1/MYH9/SPON1	4	4/69	2.28732e-06	8.18258e-05	GO:0051604	protein maturation
GO:0051604	protein maturation	ANXA2/ATP6AP2/BMP1/ENO1/HSPD1/MYH9/PGK1/PLAU/SERPINE2/SERPINH1/SPON1	11	11/69	3.45698e-08	2.52094e-06	GO:0051604	protein maturation
GO:0045861	negative regulation of proteolysis	ANXA2/GAS6/PLAU/SERPINE2/SERPINH1/SFRP2/TIMP1	7	7/69	0.000292999	0.00487304	GO:0051604	protein maturation
GO:0031639	plasminogen activation	ANXA2/ENO1/PGK1/PLAU/SERPINE2	5	5/69	4.2414e-08	2.87203e-06	GO:0051604	protein maturation
GO:0031638	zymogen activation	ANXA2/ENO1/PGK1/PLAU/SERPINE2	5	5/69	4.53237e-06	0.000143223	GO:0051604	protein maturation
GO:0010951	negative regulation of endopeptidase activity	ANXA2/GAS6/SERPINE2/SERPINH1/SFRP2/TIMP1	6	6/69	0.000314171	0.00509118	GO:0051604	protein maturation
GO:0018149	peptide cross-linking	BGN/TGM2	2	2/69	0.00763613	0.0485021	GO:0051604	protein maturation
GO:1903319	positive regulation of protein maturation	ANXA2/ENO1/MYH9/SPON1	4	4/69	3.11545e-06	0.00010548	GO:0051604	protein maturation
GO:0042177	negative regulation of protein catabolic process	ANXA2/SERPINE2/TIMP1	3	3/69	0.00779476	0.0492629	GO:0051604	protein maturation
GO:0070613	regulation of protein processing	ANXA2/ENO1/MYH9/PLAU/SERPINE2/SPON1	6	6/69	1.58695e-07	8.13204e-06	GO:0051604	protein maturation
GO:0052548	regulation of endopeptidase activity	ANXA2/CTSD/GAS6/HSPD1/SERPINE2/SERPINH1/SFRP2/TIMP1/VCP	9	9/69	2.44898e-05	0.000566251	GO:0051604	protein maturation
GO:0006029	proteoglycan metabolic process	BGN/COL11A1/GPC1	3	3/69	0.00435883	0.0331901	GO:0051604	protein maturation
GO:0010755	regulation of plasminogen activation	ANXA2/ENO1/PLAU/SERPINE2	4	4/69	4.78595e-07	2.06231e-05	GO:0051604	protein maturation
GO:0052547	regulation of peptidase activity	ANXA2/CTSD/GAS6/HSPD1/SERPINE2/SERPINH1/SFRP2/TIMP1/VCP	9	9/69	4.22681e-05	0.000897664	GO:0051604	protein maturation
GO:0016485	protein processing	ANXA2/ATP6AP2/BMP1/ENO1/MYH9/PGK1/PLAU/SERPINE2/SPON1	9	9/69	3.04377e-07	1.37404e-05	GO:0051604	protein maturation
GO:0001933	negative regulation of protein phosphorylation	EMILIN1/GREM1/HSPB1/IGFBP3/SFRP1/SFRP2	6	6/69	0.00145432	0.0154044	GO:0060394	negative regulation of pathway-restricted SMAD protein phosphorylation
GO:0060394	negative regulation of pathway-restricted SMAD protein phosphorylation	EMILIN1/GREM1	2	2/69	0.000846447	0.0106788	GO:0060394	negative regulation of pathway-restricted SMAD protein phosphorylation
GO:0010563	negative regulation of phosphorus metabolic process	EMILIN1/GREM1/HSPB1/IGFBP3/SFRP1/SFRP2	6	6/69	0.00541284	0.0384372	GO:0060394	negative regulation of pathway-restricted SMAD protein phosphorylation
GO:0042326	negative regulation of phosphorylation	EMILIN1/GREM1/HSPB1/IGFBP3/SFRP1/SFRP2	6	6/69	0.00265383	0.0237343	GO:0060394	negative regulation of pathway-restricted SMAD protein phosphorylation
GO:0043508	negative regulation of JUN kinase activity	SFRP1/SFRP2	2	2/69	0.00152454	0.0155405	GO:0060394	negative regulation of pathway-restricted SMAD protein phosphorylation
GO:0045936	negative regulation of phosphate metabolic process	EMILIN1/GREM1/HSPB1/IGFBP3/SFRP1/SFRP2	6	6/69	0.00535434	0.0381648	GO:0060394	negative regulation of pathway-restricted SMAD protein phosphorylation
GO:0044342	type B pancreatic cell proliferation	IGFBP3/SFRP1	2	2/69	0.00434528	0.0331901	GO:0061077	chaperone-mediated protein folding
GO:0016049	cell growth	ENO1/GREM1/HSPA1A/IGFBP3/NTN1/SERPINE2/SFRP1/SFRP2	8	8/69	0.000418985	0.00640641	GO:0061077	chaperone-mediated protein folding
GO:0051085	chaperone cofactor-dependent protein refolding	HSPA1A/HSPA8	2	2/69	0.00606863	0.0409471	GO:0061077	chaperone-mediated protein folding
GO:0051084	'de novo' post-translational protein folding	CCT2/HSPA1A/HSPA8	3	3/69	0.000330897	0.00527211	GO:0061077	chaperone-mediated protein folding
GO:0098743	cell aggregation	BMP1/COL11A1	2	2/69	0.00289355	0.025469	GO:0061077	chaperone-mediated protein folding
GO:0033687	osteoblast proliferation	GREM1/SFRP1	2	2/69	0.00763613	0.0485021	GO:0061077	chaperone-mediated protein folding
GO:0006457	protein folding	CCT2/CCT5/CCT6A/CCT7/HSPA1A/HSPA8/HSPB1/HSPD1/TCP1	9	9/69	1.15513e-07	6.25748e-06	GO:0061077	chaperone-mediated protein folding
GO:0042026	protein refolding	HSPA1A/HSPA8/HSPB1/HSPD1	4	4/69	2.67774e-06	9.40185e-05	GO:0061077	chaperone-mediated protein folding
GO:0009988	cell-cell recognition	CCT2/CCT5/CCT7/TCP1	4	4/69	0.000131376	0.00244205	GO:0061077	chaperone-mediated protein folding
GO:0006458	'de novo' protein folding	CCT2/HSPA1A/HSPA8/HSPD1	4	4/69	1.48681e-05	0.000366103	GO:0061077	chaperone-mediated protein folding
GO:0061077	chaperone-mediated protein folding	CCT2/CCT5/CCT6A/CCT7/HSPA1A/HSPA8/HSPB1/TCP1	8	8/69	1.83844e-10	5.34983e-08	GO:0061077	chaperone-mediated protein folding
GO:0008037	cell recognition	CCT2/CCT5/CCT7/IGHV1-3/TCP1	5	5/69	0.00152406	0.0155405	GO:0061077	chaperone-mediated protein folding
GO:0061620	glycolytic process through glucose-6-phosphate	ENO1/PGK1	2	2/69	0.00193465	0.0186198	GO:0061718	glucose catabolic process to pyruvate
GO:0061718	glucose catabolic process to pyruvate	ENO1/PGK1	2	2/69	0.00152454	0.0155405	GO:0061718	glucose catabolic process to pyruvate
GO:0061621	canonical glycolysis	ENO1/PGK1	2	2/69	0.00152454	0.0155405	GO:0061718	glucose catabolic process to pyruvate
GO:0006007	glucose catabolic process	ENO1/PGK1	2	2/69	0.00373142	0.0303639	GO:0061718	glucose catabolic process to pyruvate
GO:0061615	glycolytic process through fructose-6-phosphate	ENO1/PGK1	2	2/69	0.00215717	0.0201477	GO:0061718	glucose catabolic process to pyruvate
GO:0009612	response to mechanical stimulus	CHI3L1/COL11A1/MMP2/SERPINE2	4	4/69	0.00740918	0.0477816	GO:0071492	cellular response to UV-A
GO:0010165	response to X-ray	SFRP1/SFRP2	2	2/69	0.00606863	0.0409471	GO:0071492	cellular response to UV-A
GO:0071492	cellular response to UV-A	MMP2/TIMP1	2	2/69	0.00070704	0.00964423	GO:0071492	cellular response to UV-A
GO:0071481	cellular response to X-ray	SFRP1/SFRP2	2	2/69	0.000997989	0.0116085	GO:0071492	cellular response to UV-A
GO:0070482	response to oxygen levels	ENO1/LOXL2/MMP2/PGK1/PLAU/SFRP1	6	6/69	0.00143257	0.0152593	GO:0071492	cellular response to UV-A
GO:0071478	cellular response to radiation	MMP2/SFRP1/SFRP2/TIMP1	4	4/69	0.00504598	0.0366559	GO:0071492	cellular response to UV-A
GO:0001666	response to hypoxia	ENO1/LOXL2/MMP2/PGK1/PLAU/SFRP1	6	6/69	0.000734529	0.00987707	GO:0071492	cellular response to UV-A
GO:0070141	response to UV-A	MMP2/TIMP1	2	2/69	0.00116158	0.012955	GO:0071492	cellular response to UV-A
GO:0009266	response to temperature stimulus	HSPA1A/HSPB1/HSPD1/VCP	4	4/69	0.00476939	0.0356014	GO:0071492	cellular response to UV-A
GO:0036293	response to decreased oxygen levels	ENO1/LOXL2/MMP2/PGK1/PLAU/SFRP1	6	6/69	0.000918093	0.0112304	GO:0071492	cellular response to UV-A
GO:0050974	detection of mechanical stimulus involved in sensory perception	COL11A1/SERPINE2	2	2/69	0.00644501	0.0426574	GO:0071492	cellular response to UV-A
GO:1901998	toxin transport	CCT2/CCT5/CCT7/TCP1	4	4/69	1.34545e-05	0.000340129	GO:1901998	toxin transport
GO:0007097	nuclear migration	NTN1/SYNE2	2	2/69	0.003441	0.0291256	GO:1901998	toxin transport
GO:0043542	endothelial cell migration	GREM1/HSPB1/LOXL2/MYH9/SRPX2	5	5/69	0.00362618	0.0300229	GO:1901998	toxin transport
GO:0051647	nucleus localization	NTN1/SYNE2	2	2/69	0.00466855	0.0349864	GO:1901998	toxin transport
GO:0043534	blood vessel endothelial cell migration	GREM1/HSPB1/MYH9/SRPX2	4	4/69	0.00400129	0.0317275	GO:1901998	toxin transport
GO:1904816	positive regulation of protein localization to chromosome, telomeric region	CCT2/CCT5/CCT6A/CCT7/TCP1	5	5/69	4.34111e-10	6.33134e-08	GO:1904851	positive regulation of establishment of protein localization to telomere
GO:1904871	positive regulation of protein localization to Cajal body	CCT2/CCT5/CCT6A/CCT7/TCP1	5	5/69	2.53948e-10	5.34983e-08	GO:1904851	positive regulation of establishment of protein localization to telomere
GO:0072594	establishment of protein localization to organelle	CCT2/CCT5/CCT6A/CCT7/HSPA8/HSPD1/TCP1	7	7/69	0.00123476	0.0135324	GO:1904851	positive regulation of establishment of protein localization to telomere
GO:0070203	regulation of establishment of protein localization to telomere	CCT2/CCT5/CCT6A/CCT7/TCP1	5	5/69	2.53948e-10	5.34983e-08	GO:1904851	positive regulation of establishment of protein localization to telomere
GO:0034504	protein localization to nucleus	CCT2/CCT5/CCT6A/CCT7/TCP1	5	5/69	0.00519414	0.0375881	GO:1904851	positive regulation of establishment of protein localization to telomere
GO:1904851	positive regulation of establishment of protein localization to telomere	CCT2/CCT5/CCT6A/CCT7/TCP1	5	5/69	1.38909e-10	5.26743e-08	GO:1904851	positive regulation of establishment of protein localization to telomere
GO:1904867	protein localization to Cajal body	CCT2/CCT5/CCT6A/CCT7/TCP1	5	5/69	4.34111e-10	6.33134e-08	GO:1904851	positive regulation of establishment of protein localization to telomere
GO:1903405	protein localization to nuclear body	CCT2/CCT5/CCT6A/CCT7/TCP1	5	5/69	4.34111e-10	6.33134e-08	GO:1904851	positive regulation of establishment of protein localization to telomere
GO:1904814	regulation of protein localization to chromosome, telomeric region	CCT2/CCT5/CCT6A/CCT7/TCP1	5	5/69	1.09115e-09	1.37922e-07	GO:1904851	positive regulation of establishment of protein localization to telomere
GO:0070198	protein localization to chromosome, telomeric region	CCT2/CCT5/CCT6A/CCT7/TCP1	5	5/69	7.42383e-08	4.39862e-06	GO:1904851	positive regulation of establishment of protein localization to telomere
GO:0070199	establishment of protein localization to chromosome	CCT2/CCT5/CCT6A/CCT7/TCP1	5	5/69	4.2414e-08	2.87203e-06	GO:1904851	positive regulation of establishment of protein localization to telomere
GO:1904869	regulation of protein localization to Cajal body	CCT2/CCT5/CCT6A/CCT7/TCP1	5	5/69	2.53948e-10	5.34983e-08	GO:1904851	positive regulation of establishment of protein localization to telomere
GO:0070202	regulation of establishment of protein localization to chromosome	CCT2/CCT5/CCT6A/CCT7/TCP1	5	5/69	4.34111e-10	6.33134e-08	GO:1904851	positive regulation of establishment of protein localization to telomere
GO:1900180	regulation of protein localization to nucleus	CCT2/CCT5/CCT6A/CCT7/TCP1	5	5/69	0.000134355	0.00247318	GO:1904851	positive regulation of establishment of protein localization to telomere
GO:1900182	positive regulation of protein localization to nucleus	CCT2/CCT5/CCT6A/CCT7/TCP1	5	5/69	1.63902e-05	0.000398409	GO:1904851	positive regulation of establishment of protein localization to telomere
GO:0070200	establishment of protein localization to telomere	CCT2/CCT5/CCT6A/CCT7/TCP1	5	5/69	3.34419e-09	3.72975e-07	GO:1904851	positive regulation of establishment of protein localization to telomere
GO:1903829	positive regulation of protein localization	CCT2/CCT5/CCT6A/CCT7/GAS6/TCP1	6	6/69	0.006024	0.0409471	GO:1904851	positive regulation of establishment of protein localization to telomere
GO:1904951	positive regulation of establishment of protein localization	CCT2/CCT5/CCT6A/CCT7/GAS6/TCP1	6	6/69	0.000933554	0.0113463	GO:1904851	positive regulation of establishment of protein localization to telomere
GO:1990173	protein localization to nucleoplasm	CCT2/CCT5/CCT6A/CCT7/TCP1	5	5/69	1.09115e-09	1.37922e-07	GO:1904851	positive regulation of establishment of protein localization to telomere
GO:0034502	protein localization to chromosome	CCT2/CCT5/CCT6A/CCT7/TCP1/VCP	6	6/69	3.90082e-06	0.000129753	GO:1904851	positive regulation of establishment of protein localization to telomere
GO:1904872	regulation of telomerase RNA localization to Cajal body	CCT2/CCT5/CCT6A/CCT7/TCP1	5	5/69	4.61735e-09	4.86361e-07	GO:1904874	positive regulation of telomerase RNA localization to Cajal body
GO:0090672	telomerase RNA localization	CCT2/CCT5/CCT6A/CCT7/TCP1	5	5/69	6.24873e-09	5.38527e-07	GO:1904874	positive regulation of telomerase RNA localization to Cajal body
GO:0090685	RNA localization to nucleus	CCT2/CCT5/CCT6A/CCT7/TCP1	5	5/69	6.24873e-09	5.38527e-07	GO:1904874	positive regulation of telomerase RNA localization to Cajal body
GO:0090670	RNA localization to Cajal body	CCT2/CCT5/CCT6A/CCT7/TCP1	5	5/69	6.24873e-09	5.38527e-07	GO:1904874	positive regulation of telomerase RNA localization to Cajal body
GO:0006403	RNA localization	CCT2/CCT5/CCT6A/CCT7/TCP1	5	5/69	0.000856103	0.0106788	GO:1904874	positive regulation of telomerase RNA localization to Cajal body
GO:1904874	positive regulation of telomerase RNA localization to Cajal body	CCT2/CCT5/CCT6A/CCT7/TCP1	5	5/69	1.63211e-09	1.93405e-07	GO:1904874	positive regulation of telomerase RNA localization to Cajal body
GO:0090671	telomerase RNA localization to Cajal body	CCT2/CCT5/CCT6A/CCT7/TCP1	5	5/69	6.24873e-09	5.38527e-07	GO:1904874	positive regulation of telomerase RNA localization to Cajal body
GO:0044346	fibroblast apoptotic process	GAS6/SFRP1	2	2/69	0.00403288	0.0317275	GO:2000269	regulation of fibroblast apoptotic process
GO:2000269	regulation of fibroblast apoptotic process	GAS6/SFRP1	2	2/69	0.00239121	0.0217968	GO:2000269	regulation of fibroblast apoptotic process
GO:0033032	regulation of myeloid cell apoptotic process	GAS6/TCP1	2	2/69	0.00644501	0.0426574	GO:2000269	regulation of fibroblast apoptotic process
GO:0030177	positive regulation of Wnt signaling pathway	ATP6AP2/SFRP1/SFRP2/VCP	4	4/69	0.00190256	0.0186141	GO:2001044	regulation of integrin-mediated signaling pathway
GO:1900116	extracellular negative regulation of signal transduction	FBN1/GREM1	2	2/69	0.000997989	0.0116085	GO:2001044	regulation of integrin-mediated signaling pathway
GO:0035581	sequestering of extracellular ligand from receptor	FBN1/GREM1	2	2/69	0.00070704	0.00964423	GO:2001044	regulation of integrin-mediated signaling pathway
GO:0030111	regulation of Wnt signaling pathway	ATP6AP2/GREM1/SFRP1/SFRP2/VCP	5	5/69	0.00764881	0.0485021	GO:2001044	regulation of integrin-mediated signaling pathway
GO:1900115	extracellular regulation of signal transduction	FBN1/GREM1	2	2/69	0.000997989	0.0116085	GO:2001044	regulation of integrin-mediated signaling pathway
GO:0090263	positive regulation of canonical Wnt signaling pathway	ATP6AP2/SFRP1/SFRP2/VCP	4	4/69	0.000654805	0.00933467	GO:2001044	regulation of integrin-mediated signaling pathway
GO:2001044	regulation of integrin-mediated signaling pathway	LAMB1/LAMC1/LOXL3/NID1/TIMP1	5	5/69	1.40321e-08	1.15674e-06	GO:2001044	regulation of integrin-mediated signaling pathway
GO:0030512	negative regulation of transforming growth factor beta receptor signaling pathway	EMILIN1/FBN1/HSPA1A	3	3/69	0.00568547	0.0393533	GO:2001044	regulation of integrin-mediated signaling pathway
GO:0030514	negative regulation of BMP signaling pathway	FBN1/GREM1/SFRP1/SFRP2	4	4/69	8.23272e-05	0.00164308	GO:2001044	regulation of integrin-mediated signaling pathway
GO:0060828	regulation of canonical Wnt signaling pathway	ATP6AP2/GREM1/SFRP1/SFRP2/VCP	5	5/69	0.00260013	0.0233642	GO:2001044	regulation of integrin-mediated signaling pathway
GO:0090288	negative regulation of cellular response to growth factor stimulus	EMILIN1/FBN1/GPC1/GREM1/SFRP1/SFRP2	6	6/69	4.99217e-06	0.000155166	GO:2001044	regulation of integrin-mediated signaling pathway
GO:0045879	negative regulation of smoothened signaling pathway	SERPINE2/VCP	2	2/69	0.00644501	0.0426574	GO:2001044	regulation of integrin-mediated signaling pathway
GO:2000095	regulation of Wnt signaling pathway, planar cell polarity pathway	SFRP1/SFRP2	2	2/69	0.00152454	0.0155405	GO:2001044	regulation of integrin-mediated signaling pathway
GO:0090287	regulation of cellular response to growth factor stimulus	EMILIN1/FBN1/GPC1/GREM1/HSPA1A/SFRP1/SFRP2	7	7/69	0.00022901	0.00398351	GO:2001044	regulation of integrin-mediated signaling pathway
GO:0008589	regulation of smoothened signaling pathway	SERPINE2/SFRP1/VCP	3	3/69	0.00359071	0.0300229	GO:2001044	regulation of integrin-mediated signaling pathway
GO:0090101	negative regulation of transmembrane receptor protein serine/threonine kinase signaling pathway	EMILIN1/FBN1/GREM1/HSPA1A/SFRP1/SFRP2	6	6/69	2.40679e-05	0.000563367	GO:2001044	regulation of integrin-mediated signaling pathway
GO:0090092	regulation of transmembrane receptor protein serine/threonine kinase signaling pathway	EMILIN1/FBN1/GREM1/HSPA1A/SFRP1/SFRP2	6	6/69	0.000660085	0.00933971	GO:2001044	regulation of integrin-mediated signaling pathway
GO:0007229	integrin-mediated signaling pathway	LAMB1/LAMC1/LOXL3/MYH9/NID1/TIMP1/TLN1	7	7/69	1.79736e-07	8.96789e-06	GO:2001044	regulation of integrin-mediated signaling pathway
GO:2001243	negative regulation of intrinsic apoptotic signaling pathway	ENO1/HSPA1A/HSPB1/SFRP2	4	4/69	0.000508517	0.00759171	GO:2001044	regulation of integrin-mediated signaling pathway
GO:0030510	regulation of BMP signaling pathway	FBN1/GREM1/SFRP1/SFRP2	4	4/69	0.000725795	0.00982934	GO:2001044	regulation of integrin-mediated signaling pathway
GO:2000050	regulation of non-canonical Wnt signaling pathway	SFRP1/SFRP2	2	2/69	0.00403288	0.0317275	GO:2001044	regulation of integrin-mediated signaling pathway
GO:0007178	transmembrane receptor protein serine/threonine kinase signaling pathway	EMILIN1/FBN1/GREM1/HSPA1A/SFRP1/SFRP2	6	6/69	0.00297865	0.025906	GO:2001044	regulation of integrin-mediated signaling pathway
GO:0060070	canonical Wnt signaling pathway	ATP6AP2/GREM1/SFRP1/SFRP2/VCP	5	5/69	0.0054835	0.0386495	GO:2001044	regulation of integrin-mediated signaling pathway
GO:2001046	positive regulation of integrin-mediated signaling pathway	LAMB1/LAMC1/LOXL3/NID1	4	4/69	1.13379e-07	6.25748e-06	GO:2001044	regulation of integrin-mediated signaling pathway
GO:2001242	regulation of intrinsic apoptotic signaling pathway	ENO1/HSPA1A/HSPB1/SFRP2	4	4/69	0.00361319	0.0300229	GO:2001044	regulation of integrin-mediated signaling pathway
